# Multi-objective domain adaptation for pan-cancer transfer of pharmacogenomic drug response to patient tumours

**DOI:** 10.64898/2026.11.04.764164

**Authors:** Teemu Rintala, Vittorio Fortino

## Abstract

Large-scale pharmacogenomic screens provide rich drug-sensitivity measurements in cancer cell lines, but transferring these measurements to patient tumours remains limited by biological heterogeneity and cross-domain distribution shift. Existing machine learning approaches, including adversarial autoencoder and domain-adaptation, address this gap by learning shared latent representations between preclinical models and patient samples. However, alignment without explicit biological constraints can produce unreliable representations when cancer-lineage structure and clinically relevant patient heterogeneity are not preserved. Here, we introduce MODAE+, a pan-cancer multi-objective deep learning domain-adaptation framework that jointly balances domain alignment, deconfounding, drug-response prediction, survival prediction, and cancer-lineage classification across 9,696 TCGA tumours, 1,293 CCLE cancer cell lines, and CTRP sensitivity profiles for 544 compounds in 738 matched cell lines. This multi-objective design improved cross-domain alignment while preserving cancer-lineage organization and patient heterogeneity. For drugs shared between the pharmacogenomic screen and TCGA treatment records, MODAE+ predicted sensitivity was significantly associated with overall survival among patients who received each drug in 46.3% of evaluated cancer–drug pairs by log-rank testing and 41.5% by multivariable Cox analysis. Biological validation across four curated drug–gene resources identified significant expression differences exceeding 1.5-fold for 34.9–64.4% of drugs in pan-cancer analyses, based on the lowest-p-value annotated gene per drug. Drug-class-specific patterns involved intended molecular targets for targeted therapies and predominantly transport, metabolism, detoxification and resistance-related genes for classical chemotherapies. As an additional validation, we derived pretreatment responder–nonresponder gene-expression signatures from 13 external breast cancer datasets and evaluated their concordance with MODAE+ predictions across 69 signature–drug comparisons in TCGA patients treated with paclitaxel or doxorubicin. Consensus signature scores correlated with predicted sensitivity at Spearman’s ρ = 0.791 and 0.724, respectively (mean = 0.758). Together, these complementary analyses provide supporting evidence for the clinical relevance and biological consistency of MODAE+ predictions, suggesting their potential to identify drug-sensitive tumour subgroups and generate hypotheses about mechanisms of drug resistance.
