## Supplementary Files Figures And Tables for "Multi-objective domain adaptation for pan-cancer transfer of pharmacogenomic drug response to patient tumours": Supplementary Table S2.csv

	level_1	primary_level_1
ACH-000343	LUNG	LUNG
ACH-002002	SKIN	SKIN
ACH-000144	STOMACH	NA
ACH-000117	BREAST	NA
ACH-001861	BILIARY_TRACT	NA
ACH-000125	NA	NA
ACH-000296	BOWEL	NA
ACH-001192	BONE	NA
ACH-000934	BREAST	NA
ACH-001338	PNS	PNS
ACH-000809	STOMACH	STOMACH
ACH-001513	CERVIX	NA
ACH-000334	LYMPH	NA
ACH-002027	UTERUS	UTERUS
ACH-000395	LUNG	LUNG
ACH-000647	STOMACH	STOMACH
ACH-001664	STOMACH	NA
ACH-000176	LUNG	LUNG
ACH-000062	LUNG	LUNG
ACH-000864	UTERUS	UTERUS
ACH-000348	SKIN	NA
ACH-000904	LUNG	NA
ACH-000749	LUNG	NA
ACH-000538	BOWEL	BOWEL
ACH-001814	BONE	BONE
ACH-000789	LUNG	LUNG
ACH-000023	PANCREAS	NA
ACH-001715	BONE	NA
ACH-001630	OVARY	NA
ACH-000838	LYMPH	LYMPH
ACH-000033	LUNG	NA
ACH-001819	BREAST	NA
ACH-001567	SKIN	NA
ACH-000719	OVARY	NA
ACH-002510	SKIN	NA
ACH-000756	BRAIN	BRAIN
ACH-000549	HEAD_NECK	NA
ACH-000802	BLADDER	BLADDER
ACH-000798	BOWEL	BOWEL
ACH-000157	LYMPH	LYMPH
ACH-002044	HEAD_NECK	HEAD_NECK
ACH-000839	BLADDER	BLADDER
ACH-001862	AMPULLA_OF_VATER	NA
ACH-000525	LUNG	NA
ACH-000419	LYMPH	LYMPH
ACH-001603	PNS	PNS
ACH-000353	STOMACH	STOMACH
ACH-000287	LYMPH	NA
ACH-001547	PLEURA	PLEURA
ACH-000600	KIDNEY	KIDNEY
ACH-001846	BILIARY_TRACT	NA
ACH-000180	NA	NA
ACH-000078	PNS	NA
ACH-000189	KIDNEY	KIDNEY
ACH-000698	LUNG	LUNG
ACH-000635	OVARY	NA
ACH-000510	LUNG	NA
ACH-001412	BLADDER	BLADDER
ACH-000376	BRAIN	BRAIN
ACH-001373	OVARY	NA
ACH-001796	SOFT_TISSUE	NA
ACH-001701	HEAD_NECK	HEAD_NECK
ACH-000873	STOMACH	STOMACH
ACH-000243	PANCREAS	NA
ACH-000444	LUNG	NA
ACH-000595	BRAIN	BRAIN
ACH-000713	OVARY	OVARY
ACH-000012	LUNG	LUNG
ACH-000902	BREAST	NA
ACH-000517	PANCREAS	NA
ACH-000278	OVARY	NA
ACH-000605	STOMACH	NA
ACH-001494	BILIARY_TRACT	BILIARY_TRACT
ACH-001970	SKIN	NA
ACH-002015	EYE	EYE
ACH-000288	BREAST	BREAST
ACH-000063	NA	NA
ACH-001802	SOFT_TISSUE	NA
ACH-002465	NA	NA
ACH-000861	LUNG	LUNG
ACH-000417	PANCREAS	PANCREAS
ACH-000744	LUNG	NA
ACH-000563	LUNG	NA
ACH-000610	LUNG	LUNG
ACH-002017	EYE	NA
ACH-000799	SKIN	NA
ACH-000736	STOMACH	NA
ACH-000964	LYMPH	NA
ACH-000518	HEAD_NECK	HEAD_NECK
ACH-000253	BOWEL	NA
ACH-000155	PANCREAS	PANCREAS
ACH-001113	LUNG	LUNG
ACH-001609	BRAIN	BRAIN
ACH-000771	HEAD_NECK	HEAD_NECK
ACH-000848	LIVER	LIVER
ACH-000673	BRAIN	NA
ACH-000024	LYMPH	LYMPH
ACH-000781	LUNG	NA
ACH-000597	BRAIN	NA
ACH-000733	LUNG	LUNG
ACH-000450	SKIN	SKIN
ACH-001353	PANCREAS	PANCREAS
ACH-000514	LUNG	NA
ACH-001563	SKIN	NA
ACH-000231	BRAIN	BRAIN
ACH-000837	LUNG	LUNG
ACH-000281	PANCREAS	PANCREAS
ACH-000266	PANCREAS	NA
ACH-000431	LUNG	NA
ACH-000963	BOWEL	NA
ACH-000298	LUNG	NA
ACH-001148	LYMPH	NA
ACH-000194	NA	NA
ACH-000472	HEAD_NECK	NA
ACH-000394	LUNG	NA
ACH-002023	AMPULLA_OF_VATER	AMPULLA_OF_VATER
ACH-000950	BOWEL	NA
ACH-000763	LYMPH	LYMPH
ACH-001521	SKIN	SKIN
ACH-000735	HEAD_NECK	HEAD_NECK
ACH-000999	BOWEL	NA
ACH-000997	BOWEL	BOWEL
ACH-000877	LYMPH	LYMPH
ACH-001369	OVARY	OVARY
ACH-000940	UTERUS	NA
ACH-001838	BILIARY_TRACT	NA
ACH-001031	BRAIN	NA
ACH-000813	LUNG	NA
ACH-000681	LUNG	LUNG
ACH-001850	BILIARY_TRACT	NA
ACH-001184	SOFT_TISSUE	NA
ACH-000825	LUNG	LUNG
ACH-000490	CERVIX	NA
ACH-000172	BRAIN	NA
ACH-000923	LYMPH	NA
ACH-000642	NA	NA
ACH-000833	SOFT_TISSUE	NA
ACH-000238	HEAD_NECK	HEAD_NECK
ACH-000742	NA	NA
ACH-000769	LUNG	LUNG
ACH-000148	BREAST	BREAST
ACH-000425	SKIN	NA
ACH-000367	PLEURA	NA
ACH-000808	BILIARY_TRACT	BILIARY_TRACT
ACH-000810	SKIN	NA
ACH-001799	SOFT_TISSUE	NA
ACH-001864	BILIARY_TRACT	NA
ACH-000262	KIDNEY	NA
ACH-000506	LUNG	NA
ACH-000318	STOMACH	STOMACH
ACH-000958	BOWEL	BOWEL
ACH-000806	LYMPH	NA
ACH-000710	BOWEL	BOWEL
ACH-001852	BILIARY_TRACT	NA
ACH-000822	SKIN	NA
ACH-000489	BOWEL	BOWEL
ACH-000140	LYMPH	NA
ACH-002466	NA	NA
ACH-000424	BONE	BONE
ACH-000851	LUNG	LUNG
ACH-000305	STOMACH	NA
ACH-000237	OVARY	OVARY
ACH-000800	LUNG	NA
ACH-000672	LUNG	NA
ACH-000512	LYMPH	NA
ACH-000541	LYMPH	LYMPH
ACH-000083	NA	NA
ACH-001210	KIDNEY	NA
ACH-000181	HEAD_NECK	HEAD_NECK
ACH-000640	SKIN	SKIN
ACH-001211	BRAIN	NA
ACH-000021	LUNG	NA
ACH-001053	BRAIN	NA
ACH-000560	STOMACH	NA
ACH-000349	BREAST	BREAST
ACH-000516	BONE	NA
ACH-000465	SKIN	NA
ACH-000252	BOWEL	BOWEL
ACH-000039	BONE	NA
ACH-000697	LYMPH	LYMPH
ACH-000049	NA	NA
ACH-000687	LYMPH	NA
ACH-000791	LUNG	LUNG
ACH-000532	BOWEL	NA
ACH-001433	SOFT_TISSUE	NA
ACH-001641	HEAD_NECK	HEAD_NECK
ACH-000620	LIVER	LIVER
ACH-000420	LIVER	LIVER
ACH-000377	AMPULLA_OF_VATER	NA
ACH-000900	LUNG	LUNG
ACH-001345	BOWEL	BOWEL
ACH-000015	LUNG	LUNG
ACH-000739	LIVER	LIVER
ACH-000539	NA	NA
ACH-000200	BRAIN	BRAIN
ACH-000582	SKIN	NA
ACH-002062	LYMPH	LYMPH
ACH-000121	LUNG	NA
ACH-000933	PANCREAS	NA
ACH-001540	SOFT_TISSUE	SOFT_TISSUE
ACH-001737	LYMPH	NA
ACH-002461	SKIN	NA
ACH-000213	PANCREAS	NA
ACH-001853	LIVER	NA
ACH-000957	BOWEL	BOWEL
ACH-000793	STOMACH	NA
ACH-000765	SKIN	NA
ACH-000889	LYMPH	LYMPH
ACH-000292	LUNG	NA
ACH-001172	BRAIN	BRAIN
ACH-000161	LUNG	NA
ACH-001517	UTERUS	UTERUS
ACH-000503	HEAD_NECK	HEAD_NECK
ACH-000331	PLEURA	NA
ACH-002080	PNS	PNS
ACH-001845	BILIARY_TRACT	NA
ACH-001336	CERVIX	NA
ACH-000693	STOMACH	STOMACH
ACH-000280	OVARY	OVARY
ACH-001060	LYMPH	NA
ACH-001382	PANCREAS	NA
ACH-000947	OVARY	NA
ACH-001380	PANCREAS	NA
ACH-000603	LUNG	NA
ACH-000025	BRAIN	NA
ACH-000587	LUNG	LUNG
ACH-000272	KIDNEY	KIDNEY
ACH-000743	LUNG	LUNG
ACH-001450	LYMPH	LYMPH
ACH-000712	LUNG	LUNG
ACH-000403	BOWEL	NA
ACH-001340	OVARY	NA
ACH-000764	STOMACH	STOMACH
ACH-000634	BRAIN	NA
ACH-001367	PNS	NA
ACH-000913	UTERUS	UTERUS
ACH-000611	LYMPH	NA
ACH-000008	SKIN	NA
ACH-000720	BLADDER	BLADDER
ACH-000977	PROSTATE	NA
ACH-000247	STOMACH	NA
ACH-000868	LUNG	LUNG
ACH-000746	STOMACH	NA
ACH-000104	LYMPH	NA
ACH-000599	PANCREAS	PANCREAS
ACH-001033	BRAIN	NA
ACH-000435	UTERUS	NA
ACH-001617	LYMPH	LYMPH
ACH-000740	HEAD_NECK	HEAD_NECK
ACH-000775	LUNG	LUNG
ACH-000568	BREAST	BREAST
ACH-001961	BILIARY_TRACT	NA
ACH-000619	HEAD_NECK	HEAD_NECK
ACH-000064	NA	NA
ACH-001028	BRAIN	NA
ACH-000987	SKIN	NA
ACH-001368	STOMACH	NA
ACH-000232	BRAIN	BRAIN
ACH-001057	LYMPH	NA
ACH-000242	BLADDER	BLADDER
ACH-000171	KIDNEY	KIDNEY
ACH-001374	OVARY	NA
ACH-000783	BREAST	NA
ACH-000847	STOMACH	NA
ACH-000443	OVARY	OVARY
ACH-001541	LYMPH	LYMPH
ACH-000993	UTERUS	UTERUS
ACH-000491	BOWEL	NA
ACH-001556	PLEURA	PLEURA
ACH-001461	BOWEL	BOWEL
ACH-000816	LUNG	NA
ACH-000371	LYMPH	NA
ACH-000732	HEAD_NECK	HEAD_NECK
ACH-000098	BRAIN	BRAIN
ACH-001403	OVARY	NA
ACH-001275	SOFT_TISSUE	NA
ACH-001411	BLADDER	BLADDER
ACH-000812	SKIN	NA
ACH-000073	LYMPH	LYMPH
ACH-000123	OVARY	OVARY
ACH-000007	BOWEL	BOWEL
ACH-001416	BLADDER	BLADDER
ACH-000392	LUNG	NA
ACH-000137	BRAIN	BRAIN
ACH-001608	BRAIN	BRAIN
ACH-000678	STOMACH	NA
ACH-001302	PNS	NA
ACH-002509	SKIN	NA
ACH-000091	OVARY	NA
ACH-000068	LYMPH	NA
ACH-001431	BONE	NA
ACH-001329	BRAIN	BRAIN
ACH-000452	STOMACH	NA
ACH-000455	BRAIN	NA
ACH-000464	BRAIN	BRAIN
ACH-000542	OVARY	NA
ACH-001183	BLADDER	NA
ACH-000628	LUNG	LUNG
ACH-000580	SKIN	SKIN
ACH-000785	LUNG	NA
ACH-000840	LUNG	LUNG
ACH-000307	PANCREAS	NA
ACH-001377	PANCREAS	PANCREAS
ACH-000762	HEAD_NECK	NA
ACH-000185	NA	NA
ACH-000955	BOWEL	NA
ACH-000974	UTERUS	NA
ACH-001655	UTERUS	UTERUS
ACH-000869	LUNG	NA
ACH-000528	LUNG	NA
ACH-000445	BRAIN	BRAIN
ACH-000852	LUNG	LUNG
ACH-000225	STOMACH	NA
ACH-000729	LUNG	LUNG
ACH-000360	BOWEL	NA
ACH-000508	LUNG	NA
ACH-000807	BRAIN	NA
ACH-000483	LIVER	LIVER
ACH-002004	SKIN	NA
ACH-000111	BREAST	BREAST
ACH-000565	BOWEL	BOWEL
ACH-000714	LYMPH	LYMPH
ACH-000311	LUNG	NA
ACH-000175	NA	NA
ACH-000777	STOMACH	STOMACH
ACH-000835	SOFT_TISSUE	NA
ACH-000208	BRAIN	NA
ACH-000234	KIDNEY	KIDNEY
ACH-001409	BLADDER	BLADDER
ACH-000214	NA	NA
ACH-000909	UTERUS	UTERUS
ACH-001765	SOFT_TISSUE	NA
ACH-000116	OVARY	NA
ACH-000596	LUNG	LUNG
ACH-002446	STOMACH	NA
ACH-000132	OVARY	OVARY
ACH-001341	CERVIX	CERVIX
ACH-000475	LIVER	LIVER
ACH-000332	PANCREAS	NA
ACH-000150	LUNG	LUNG
ACH-000393	LIVER	LIVER
ACH-000912	LUNG	LUNG
ACH-001459	BOWEL	BOWEL
ACH-001793	SOFT_TISSUE	NA
ACH-000026	BLADDER	NA
ACH-001550	SKIN	NA
ACH-000110	STOMACH	NA
ACH-000230	NA	NA
ACH-000906	OVARY	OVARY
ACH-000573	BREAST	NA
ACH-000523	LUNG	NA
ACH-000718	LUNG	NA
ACH-000723	HEAD_NECK	NA
ACH-000905	BLADDER	NA
ACH-001038	BRAIN	NA
ACH-000670	LUNG	NA
ACH-000655	BRAIN	BRAIN
ACH-000845	LUNG	LUNG
ACH-000954	UTERUS	UTERUS
ACH-000271	LYMPH	NA
ACH-000971	BOWEL	BOWEL
ACH-000207	HEAD_NECK	NA
ACH-001289	BRAIN	NA
ACH-000613	BONE	BONE
ACH-000504	BRAIN	BRAIN
ACH-000544	STOMACH	STOMACH
ACH-000996	UTERUS	UTERUS
ACH-000689	SOFT_TISSUE	NA
ACH-000969	BOWEL	BOWEL
ACH-001820	BREAST	NA
ACH-000843	LUNG	NA
ACH-000164	PANCREAS	PANCREAS
ACH-000598	LYMPH	LYMPH
ACH-002084	SKIN	NA
ACH-000320	PANCREAS	PANCREAS
ACH-001401	ADRENAL_GLAND	ADRENAL_GLAND
ACH-000554	BREAST	BREAST
ACH-000257	LUNG	NA
ACH-000351	STOMACH	NA
ACH-000115	PROSTATE	NA
ACH-000029	LUNG	LUNG
ACH-002460	SKIN	NA
ACH-002512	SKIN	NA
ACH-002464	NA	NA
ACH-001530	UTERUS	NA
ACH-000926	BOWEL	BOWEL
ACH-000069	LYMPH	NA
ACH-000210	BONE	NA
ACH-000917	STOMACH	NA
ACH-000429	KIDNEY	KIDNEY
ACH-001454	BOWEL	BOWEL
ACH-001636	LYMPH	LYMPH
ACH-000502	PANCREAS	NA
ACH-000959	BOWEL	NA
ACH-001419	BREAST	BREAST
ACH-000617	OVARY	NA
ACH-000477	SKIN	NA
ACH-002025	BOWEL	BOWEL
ACH-000428	KIDNEY	NA
ACH-000522	BLADDER	BLADDER
ACH-000223	BREAST	BREAST
ACH-000715	HEAD_NECK	NA
ACH-000096	KIDNEY	KIDNEY
ACH-000139	PANCREAS	PANCREAS
ACH-000440	LYMPH	NA
ACH-000875	LUNG	LUNG
ACH-001098	PANCREAS	PANCREAS
ACH-000786	LYMPH	NA
ACH-001698	HEAD_NECK	HEAD_NECK
ACH-001096	SOFT_TISSUE	NA
ACH-000535	PANCREAS	PANCREAS
ACH-001443	THYROID	THYROID
ACH-000482	LUNG	LUNG
ACH-000629	BRAIN	NA
ACH-001740	SOFT_TISSUE	NA
ACH-000042	PANCREAS	PANCREAS
ACH-000686	LIVER	LIVER
ACH-001391	BREAST	BREAST
ACH-000832	HEAD_NECK	HEAD_NECK
ACH-002065	PNS	NA
ACH-001041	SKIN	NA
ACH-000680	BOWEL	BOWEL
ACH-000227	PNS	NA
ACH-001318	LIVER	LIVER
ACH-000141	BILIARY_TRACT	NA
ACH-000154	NA	NA
ACH-000317	KIDNEY	KIDNEY
ACH-002800	PNS	NA
ACH-001496	STOMACH	STOMACH
ACH-000160	BRAIN	NA
ACH-000461	BILIARY_TRACT	NA
ACH-000405	LYMPH	NA
ACH-001111	LYMPH	NA
ACH-000170	NA	NA
ACH-000659	LUNG	NA
ACH-000665	LUNG	NA
ACH-001384	THYROID	NA
ACH-000129	LUNG	NA
ACH-000018	BLADDER	BLADDER
ACH-001295	EYE	NA
ACH-000109	LUNG	LUNG
ACH-000066	LUNG	NA
ACH-000747	LUNG	LUNG
ACH-000668	BREAST	BREAST
ACH-000268	BILIARY_TRACT	NA
ACH-000178	PANCREAS	NA
ACH-000884	SKIN	NA
ACH-000545	BLADDER	BLADDER
ACH-000784	STOMACH	STOMACH
ACH-000413	NA	NA
ACH-000907	KIDNEY	KIDNEY
ACH-000169	SOFT_TISSUE	SOFT_TISSUE
ACH-000244	BRAIN	BRAIN
ACH-000562	LUNG	NA
ACH-001519	BONE	BONE
ACH-000844	LUNG	LUNG
ACH-000397	UTERUS	UTERUS
ACH-000741	BLADDER	BLADDER
ACH-001385	HEAD_NECK	NA
ACH-000217	LIVER	LIVER
ACH-001300	PNS	NA
ACH-002463	NA	NA
ACH-000136	PNS	PNS
ACH-000325	STOMACH	NA
ACH-000772	SOFT_TISSUE	NA
ACH-000649	KIDNEY	KIDNEY
ACH-000509	LYMPH	NA
ACH-000273	BRAIN	BRAIN
ACH-001128	BRAIN	NA
ACH-000484	KIDNEY	KIDNEY
ACH-001694	HEAD_NECK	HEAD_NECK
ACH-001339	SKIN	SKIN
ACH-001625	HEAD_NECK	NA
ACH-000314	LUNG	LUNG
ACH-001842	BILIARY_TRACT	NA
ACH-002687	EYE	NA
ACH-000780	LUNG	NA
ACH-001335	CERVIX	CERVIX
ACH-000087	BONE	BONE
ACH-001539	LYMPH	LYMPH
ACH-000796	OVARY	OVARY
ACH-001839	BILIARY_TRACT	NA
ACH-000881	SKIN	SKIN
ACH-000790	LUNG	LUNG
ACH-000788	SKIN	NA
ACH-001193	BRAIN	NA
ACH-000707	LYMPH	NA
ACH-000811	OVARY	NA
ACH-000558	BRAIN	BRAIN
ACH-001142	NA	NA
ACH-000423	SKIN	NA
ACH-000754	LYMPH	NA
ACH-000895	BOWEL	BOWEL
ACH-001145	OVARY	NA
ACH-000300	KIDNEY	NA
ACH-001280	SOFT_TISSUE	NA
ACH-002046	UTERUS	UTERUS
ACH-000382	LUNG	NA
ACH-000274	SKIN	NA
ACH-001334	CERVIX	CERVIX
ACH-000975	LUNG	NA
ACH-001048	OVARY	NA
ACH-000887	BRAIN	NA
ACH-000976	BILIARY_TRACT	NA
ACH-001632	OVARY	NA
ACH-001509	HEAD_NECK	HEAD_NECK
ACH-000581	STOMACH	NA
ACH-001857	BILIARY_TRACT	NA
ACH-000576	LYMPH	LYMPH
ACH-000355	LUNG	NA
ACH-000717	STOMACH	NA
ACH-000702	LYMPH	NA
ACH-001543	HEAD_NECK	HEAD_NECK
ACH-001333	CERVIX	CERVIX
ACH-001532	KIDNEY	NA
ACH-001430	BONE	NA
ACH-000818	BREAST	BREAST
ACH-000499	BONE	NA
ACH-002014	EYE	EYE
ACH-000153	PLEURA	NA
ACH-000379	LUNG	NA
ACH-000079	NA	NA
ACH-000631	BRAIN	BRAIN
ACH-001421	EYE	EYE
ACH-001414	BLADDER	BLADDER
ACH-001196	SOFT_TISSUE	NA
ACH-001638	LYMPH	LYMPH
ACH-001858	BILIARY_TRACT	NA
ACH-001306	THYROID	THYROID
ACH-000456	THYROID	THYROID
ACH-000637	STOMACH	STOMACH
ACH-000623	BRAIN	BRAIN
ACH-000828	BREAST	NA
ACH-000378	LUNG	NA
ACH-000451	LUNG	LUNG
ACH-002003	SKIN	SKIN
ACH-000003	BOWEL	NA
ACH-001552	SKIN	SKIN
ACH-000339	LUNG	NA
ACH-000572	SKIN	SKIN
ACH-000559	LUNG	LUNG
ACH-001791	SOFT_TISSUE	NA
ACH-001188	PNS	NA
ACH-000688	OVARY	OVARY
ACH-000493	LIVER	LIVER
ACH-000216	STOMACH	NA
ACH-000240	NA	NA
ACH-001712	BONE	NA
ACH-001627	PROSTATE	PROSTATE
ACH-001360	CERVIX	NA
ACH-000803	LUNG	NA
ACH-000533	KIDNEY	NA
ACH-001344	PNS	NA
ACH-001379	PANCREAS	NA
ACH-000211	BRAIN	BRAIN
ACH-001688	KIDNEY	KIDNEY
ACH-002458	SKIN	NA
ACH-000575	LUNG	NA
ACH-000607	SOFT_TISSUE	SOFT_TISSUE
ACH-000805	SKIN	NA
ACH-001719	OVARY	OVARY
ACH-000550	SKIN	SKIN
ACH-000529	NA	NA
ACH-000126	BRAIN	BRAIN
ACH-000801	SKIN	NA
ACH-000416	LUNG	NA
ACH-000446	PNS	NA
ACH-000731	LUNG	LUNG
ACH-000691	BREAST	BREAST
ACH-000352	BREAST	NA
ACH-000701	OVARY	OVARY
ACH-000374	BREAST	BREAST
ACH-000179	LUNG	NA
ACH-000131	NA	NA
ACH-000410	BONE	BONE
ACH-000107	PANCREAS	PANCREAS
ACH-000192	UTERUS	UTERUS
ACH-000315	LYMPH	NA
ACH-000052	BONE	BONE
ACH-000197	LYMPH	LYMPH
ACH-001795	SOFT_TISSUE	NA
ACH-000897	THYROID	NA
ACH-001366	PNS	NA
ACH-000632	SKIN	NA
ACH-001674	PNS	PNS
ACH-000989	BOWEL	NA
ACH-000138	PANCREAS	NA
ACH-000290	LUNG	NA
ACH-000067	BRAIN	BRAIN
ACH-000935	BOWEL	NA
ACH-000972	UTERUS	UTERUS
ACH-001147	LYMPH	NA
ACH-000626	LYMPH	NA
ACH-001690	HEAD_NECK	HEAD_NECK
ACH-000882	SKIN	NA
ACH-001054	BRAIN	NA
ACH-001413	BLADDER	BLADDER
ACH-000654	LYMPH	NA
ACH-001804	SOFT_TISSUE	NA
ACH-000685	PANCREAS	NA
ACH-000041	BONE	BONE
ACH-000725	BREAST	BREAST
ACH-000591	BRAIN	NA
ACH-000614	SKIN	NA
ACH-000053	LYMPH	NA
ACH-000448	LUNG	NA
ACH-001354	PNS	PNS
ACH-000188	HEAD_NECK	HEAD_NECK
ACH-001651	CERVIX	CERVIX
ACH-000275	NA	NA
ACH-000205	PANCREAS	NA
ACH-000677	LUNG	LUNG
ACH-001807	SOFT_TISSUE	SOFT_TISSUE
ACH-001856	BILIARY_TRACT	NA
ACH-000388	LYMPH	NA
ACH-000734	LIVER	LIVER
ACH-002038	OVARY	OVARY
ACH-000124	LYMPH	LYMPH
ACH-000118	PANCREAS	NA
ACH-000708	BOWEL	NA
ACH-000892	LUNG	LUNG
ACH-000716	THYROID	NA
ACH-000050	LYMPH	NA
ACH-000622	BRAIN	BRAIN
ACH-001194	KIDNEY	NA
ACH-000276	BREAST	BREAST
ACH-000569	PLEURA	PLEURA
ACH-000903	THYROID	NA
ACH-000594	LUNG	NA
ACH-000235	PANCREAS	PANCREAS
ACH-002048	SOFT_TISSUE	NA
ACH-000787	LUNG	LUNG
ACH-001322	SOFT_TISSUE	NA
ACH-000792	KIDNEY	KIDNEY
ACH-000928	UTERUS	UTERUS
ACH-000442	LUNG	LUNG
ACH-000531	NA	NA
ACH-000037	SOFT_TISSUE	NA
ACH-001378	PANCREAS	PANCREAS
ACH-000030	LUNG	LUNG
ACH-000031	PANCREAS	PANCREAS
ACH-002021	UTERUS	UTERUS
ACH-000834	BLADDER	NA
ACH-000182	AMPULLA_OF_VATER	NA
ACH-000846	HEAD_NECK	HEAD_NECK
ACH-000471	LIVER	NA
ACH-000316	LIVER	NA
ACH-000644	SKIN	SKIN
ACH-000383	STOMACH	STOMACH
ACH-000457	KIDNEY	NA
ACH-001232	BRAIN	NA
ACH-000082	BONE	BONE
ACH-000615	SKIN	NA
ACH-000886	LUNG	NA
ACH-000167	LYMPH	NA
ACH-000578	LUNG	LUNG
ACH-000624	BREAST	BREAST
ACH-001863	BILIARY_TRACT	NA
ACH-000089	BOWEL	NA
ACH-000099	PNS	NA
ACH-000119	NA	NA
ACH-000016	KIDNEY	NA
ACH-000616	STOMACH	NA
ACH-001670	BRAIN	BRAIN
ACH-000944	LYMPH	NA
ACH-000449	UTERUS	UTERUS
ACH-000191	THYROID	NA
ACH-000651	BOWEL	NA
ACH-001407	BLADDER	NA
ACH-000319	PLEURA	NA
ACH-000914	LYMPH	NA
ACH-000857	BREAST	BREAST
ACH-000891	LUNG	LUNG
ACH-000880	STOMACH	STOMACH
ACH-001456	BOWEL	BOWEL
ACH-000454	LUNG	NA
ACH-000766	LUNG	NA
ACH-000916	LUNG	NA
ACH-001687	KIDNEY	KIDNEY
ACH-000470	BOWEL	BOWEL
ACH-000773	LYMPH	NA
ACH-000260	PNS	NA
ACH-000222	PANCREAS	NA
ACH-000478	LIVER	LIVER
ACH-001973	SKIN	NA
ACH-000437	BRAIN	BRAIN
ACH-001607	BILIARY_TRACT	NA
ACH-000133	SOFT_TISSUE	SOFT_TISSUE
ACH-000836	HEAD_NECK	NA
ACH-000546	HEAD_NECK	NA
ACH-001982	SKIN	NA
ACH-000202	BOWEL	BOWEL
ACH-000586	LUNG	NA
ACH-000060	PANCREAS	PANCREAS
ACH-001834	BILIARY_TRACT	NA
ACH-000174	THYROID	THYROID
ACH-001321	THYROID	THYROID
ACH-001611	BRAIN	BRAIN
ACH-000256	OVARY	NA
ACH-000726	STOMACH	NA
ACH-001843	BILIARY_TRACT	NA
ACH-001370	OVARY	OVARY
ACH-000973	BLADDER	BLADDER
ACH-001035	BONE	NA
ACH-000407	UTERUS	UTERUS
ACH-001119	LYMPH	NA
ACH-000122	LYMPH	NA
ACH-000494	NA	NA
ACH-001522	SKIN	NA
ACH-002026	UTERUS	UTERUS
ACH-000468	PANCREAS	PANCREAS
ACH-000100	SOFT_TISSUE	NA
ACH-000044	BREAST	NA
ACH-000228	HEAD_NECK	HEAD_NECK
ACH-001453	NA	NA
ACH-000984	UTERUS	UTERUS
ACH-000055	BRAIN	NA
ACH-001654	STOMACH	STOMACH
ACH-000014	SKIN	NA
ACH-000390	LUNG	LUNG
ACH-000862	BLADDER	BLADDER
ACH-001451	CERVIX	CERVIX
ACH-000536	BREAST	BREAST
ACH-000657	OVARY	OVARY
ACH-000589	LUNG	NA
ACH-000553	LUNG	LUNG
ACH-000134	NA	NA
ACH-000682	HEAD_NECK	NA
ACH-000982	BOWEL	BOWEL
ACH-000501	BOWEL	BOWEL
ACH-000932	STOMACH	NA
ACH-000543	BRAIN	NA
ACH-000071	NA	NA
ACH-000409	OVARY	NA
ACH-000344	STOMACH	NA
ACH-000706	LUNG	LUNG
ACH-000338	LYMPH	LYMPH
ACH-000991	BOWEL	NA
ACH-001999	PANCREAS	NA
ACH-001566	SKIN	NA
ACH-000703	LUNG	NA
ACH-000368	BRAIN	BRAIN
ACH-000854	LYMPH	NA
ACH-000910	BREAST	NA
ACH-000347	PANCREAS	PANCREAS
ACH-000258	BREAST	NA
ACH-000980	LUNG	NA
ACH-000051	SOFT_TISSUE	SOFT_TISSUE
ACH-000108	PANCREAS	NA
ACH-000057	LYMPH	NA
ACH-001303	PNS	NA
ACH-001542	HEAD_NECK	NA
ACH-001515	CERVIX	NA
ACH-000755	BREAST	BREAST
ACH-001555	PLEURA	PLEURA
ACH-000924	LUNG	LUNG
ACH-000147	BREAST	NA
ACH-001328	SKIN	SKIN
ACH-000507	STOMACH	NA
ACH-001200	KIDNEY	NA
ACH-000203	PNS	NA
ACH-000284	NA	NA
ACH-001197	LYMPH	NA
ACH-000527	OVARY	NA
ACH-001648	PROSTATE	PROSTATE
ACH-000500	HEAD_NECK	NA
ACH-000570	BRAIN	BRAIN
ACH-001743	SOFT_TISSUE	NA
ACH-000870	LUNG	NA
ACH-000814	SKIN	NA
ACH-001418	OVARY	OVARY
ACH-000097	BREAST	NA
ACH-000265	PANCREAS	NA
ACH-000650	SKIN	NA
ACH-000095	BRAIN	NA
ACH-000724	BLADDER	BLADDER
ACH-001301	PNS	NA
ACH-000608	OVARY	OVARY
ACH-000842	BOWEL	BOWEL
ACH-000245	LYMPH	NA
ACH-000876	BREAST	NA
ACH-000871	LUNG	NA
ACH-000986	BOWEL	NA
ACH-001626	HEAD_NECK	NA
ACH-000511	LUNG	NA
ACH-000863	BRAIN	BRAIN
ACH-001399	BOWEL	NA
ACH-000520	OVARY	NA
ACH-001441	EYE	NA
ACH-000289	BRAIN	NA
ACH-000704	OVARY	NA
ACH-001707	LYMPH	LYMPH
ACH-000753	BLADDER	NA
ACH-001356	THYROID	THYROID
ACH-000585	LUNG	LUNG
ACH-000261	LUNG	NA
ACH-000009	BOWEL	BOWEL
ACH-001673	BILIARY_TRACT	BILIARY_TRACT
ACH-000929	LUNG	NA
ACH-000860	LUNG	LUNG
ACH-001536	BILIARY_TRACT	BILIARY_TRACT
ACH-000849	BREAST	NA
ACH-000994	UTERUS	UTERUS
ACH-001061	BOWEL	BOWEL
ACH-000476	LIVER	LIVER
ACH-000381	BOWEL	NA
ACH-001677	LYMPH	LYMPH
ACH-000648	PLEURA	NA
ACH-001668	TESTIS	TESTIS
ACH-000830	LUNG	NA
ACH-000521	LUNG	NA
ACH-001960	BILIARY_TRACT	NA
ACH-000293	UTERUS	UTERUS
ACH-000036	BRAIN	NA
ACH-000695	LUNG	NA
ACH-000760	BRAIN	NA
ACH-001528	THYROID	NA
ACH-000142	BLADDER	BLADDER
ACH-000577	LIVER	NA
ACH-000945	LUNG	NA
ACH-002055	LYMPH	LYMPH
ACH-000249	BOWEL	BOWEL
ACH-000879	UTERUS	UTERUS
ACH-000396	BLADDER	BLADDER
ACH-000555	KIDNEY	KIDNEY
ACH-001398	KIDNEY	KIDNEY
ACH-000779	LUNG	NA
ACH-000404	SKIN	SKIN
ACH-000824	STOMACH	STOMACH
ACH-000303	STOMACH	NA
ACH-001495	UTERUS	UTERUS
ACH-000630	HEAD_NECK	NA
ACH-000224	NA	NA
ACH-000683	BOWEL	NA
ACH-000564	LYMPH	LYMPH
ACH-001616	LYMPH	LYMPH
ACH-002042	HEAD_NECK	HEAD_NECK
ACH-000694	STOMACH	NA
ACH-001022	BONE	NA
ACH-000127	BLADDER	BLADDER
ACH-001201	BRAIN	NA
ACH-000310	PNS	NA
ACH-000086	PLEURA	NA
ACH-000919	STOMACH	STOMACH
ACH-000645	PLEURA	PLEURA
ACH-000850	NA	NA
ACH-000486	BLADDER	NA
ACH-001458	BOWEL	BOWEL
ACH-002659	BOWEL	NA
ACH-000215	BRAIN	NA
ACH-000660	LYMPH	LYMPH
ACH-000675	LUNG	LUNG
ACH-001389	BREAST	NA
ACH-002045	HEAD_NECK	HEAD_NECK
ACH-000173	UTERUS	NA
ACH-001560	PLEURA	PLEURA
ACH-000656	LYMPH	NA
ACH-000184	NA	NA
ACH-000534	LYMPH	NA
ACH-000013	OVARY	NA
ACH-001347	HEAD_NECK	HEAD_NECK
ACH-000460	OVARY	NA
ACH-000204	LYMPH	LYMPH
ACH-001645	SKIN	SKIN
ACH-000592	BRAIN	NA
ACH-000722	BOWEL	NA
ACH-000183	LYMPH	LYMPH
ACH-000841	LUNG	NA
ACH-000400	BOWEL	NA
ACH-000738	BRAIN	BRAIN
ACH-002467	NA	NA
ACH-000966	OVARY	OVARY
ACH-001526	BONE	BONE
ACH-000236	BOWEL	BOWEL
ACH-000488	STOMACH	STOMACH
ACH-000859	BREAST	BREAST
ACH-001570	SKIN	NA
ACH-000447	LUNG	LUNG
ACH-001711	BRAIN	BRAIN
ACH-000212	BREAST	NA
ACH-000899	SKIN	NA
ACH-001569	SKIN	NA
ACH-000696	OVARY	OVARY
ACH-000495	KIDNEY	KIDNEY
ACH-001634	LYMPH	LYMPH
ACH-000341	PNS	NA
ACH-001709	LYMPH	LYMPH
ACH-000908	STOMACH	STOMACH
ACH-000952	PROSTATE	NA
ACH-000017	BREAST	NA
ACH-000998	BOWEL	BOWEL
ACH-000327	LUNG	LUNG
ACH-000246	KIDNEY	NA
ACH-001524	SKIN	SKIN
ACH-000209	BILIARY_TRACT	NA
ACH-000427	STOMACH	NA
ACH-001650	CERVIX	CERVIX
ACH-001442	SKIN	NA
ACH-000283	BRAIN	NA
ACH-000705	LUNG	LUNG
ACH-000058	THYROID	NA
ACH-000162	LYMPH	NA
ACH-000888	LUNG	LUNG
ACH-001959	BILIARY_TRACT	NA
ACH-000264	LUNG	NA
ACH-002011	EYE	EYE
ACH-000890	LUNG	LUNG
ACH-000700	LUNG	NA
ACH-001050	SOFT_TISSUE	NA
ACH-000730	SKIN	NA
ACH-000019	BREAST	NA
ACH-000279	BONE	NA
ACH-000335	PLEURA	NA
ACH-001699	HEAD_NECK	HEAD_NECK
ACH-000103	OVARY	NA
ACH-001030	BONE	NA
ACH-000250	KIDNEY	KIDNEY
ACH-000711	BREAST	NA
ACH-000186	LUNG	LUNG
ACH-001751	SOFT_TISSUE	NA
ACH-000408	STOMACH	NA
ACH-001745	SOFT_TISSUE	NA
ACH-001523	SKIN	SKIN
ACH-000458	SKIN	NA
ACH-001624	BRAIN	BRAIN
ACH-000664	LYMPH	NA
ACH-000666	LUNG	NA
ACH-000389	BRAIN	BRAIN
ACH-000571	BRAIN	BRAIN
ACH-000313	KIDNEY	KIDNEY
ACH-001525	CERVIX	NA
ACH-001841	BILIARY_TRACT	NA
ACH-002041	THYROID	THYROID
ACH-000513	KIDNEY	NA
ACH-000239	STOMACH	NA
ACH-001415	BLADDER	BLADDER
ACH-000768	BREAST	NA
ACH-001310	NA	NA
ACH-000398	LYMPH	NA
ACH-000048	OVARY	OVARY
ACH-000561	STOMACH	NA
ACH-000866	LUNG	NA
ACH-000028	BREAST	NA
ACH-000277	BREAST	BREAST
ACH-000951	LUNG	LUNG
ACH-000750	SKIN	NA
ACH-000962	OVARY	NA
ACH-000767	LUNG	NA
ACH-000936	OVARY	NA
ACH-000101	LYMPH	NA
ACH-001392	BREAST	NA
ACH-000158	LYMPH	LYMPH
ACH-000436	LYMPH	NA
ACH-000077	LYMPH	NA
ACH-001032	BONE	NA
ACH-000196	BREAST	BREAST
ACH-000588	LYMPH	LYMPH
ACH-001557	PLEURA	PLEURA
ACH-000858	LUNG	NA
ACH-000515	LUNG	NA
ACH-000043	NA	NA
ACH-002508	SKIN	NA
ACH-000674	STOMACH	NA
ACH-000220	LYMPH	NA
ACH-000930	BREAST	BREAST
ACH-001410	BLADDER	NA
ACH-002001	SKIN	SKIN
ACH-000286	BOWEL	BOWEL
ACH-000759	BREAST	NA
ACH-001408	BLADDER	NA
ACH-000035	LUNG	NA
ACH-000438	LUNG	LUNG
ACH-000540	NA	NA
ACH-001549	LUNG	LUNG
ACH-000463	LUNG	NA
ACH-001390	BREAST	BREAST
ACH-000748	BONE	BONE
ACH-000165	NA	NA
ACH-001283	BONE	NA
ACH-000177	PROSTATE	NA
ACH-000221	LIVER	LIVER
ACH-000643	BREAST	BREAST
ACH-000143	LUNG	NA
ACH-000758	STOMACH	NA
ACH-001529	UTERUS	UTERUS
ACH-001849	BILIARY_TRACT	NA
ACH-000145	SOFT_TISSUE	SOFT_TISSUE
ACH-001400	VULVA	VULVA
ACH-000988	UTERUS	NA
ACH-001500	STOMACH	STOMACH
ACH-001099	BRAIN	NA
ACH-000821	LYMPH	LYMPH
ACH-000885	OVARY	OVARY
ACH-001844	BILIARY_TRACT	NA
ACH-000612	LYMPH	NA
ACH-000282	LUNG	NA
ACH-000639	LUNG	NA
ACH-000201	SOFT_TISSUE	SOFT_TISSUE
ACH-001001	BONE	BONE
ACH-000865	STOMACH	STOMACH
ACH-000269	BRAIN	BRAIN
ACH-001628	OVARY	NA
ACH-000302	UTERUS	UTERUS
ACH-001270	SOFT_TISSUE	NA
ACH-000633	STOMACH	STOMACH
ACH-000627	LUNG	NA
ACH-001228	HEAD_NECK	NA
ACH-001554	EYE	EYE
ACH-001207	NA	NA
ACH-000363	LYMPH	LYMPH
ACH-000199	NA	NA
ACH-000948	STOMACH	STOMACH
ACH-000399	LUNG	NA
ACH-000827	SKIN	NA
ACH-000128	BRAIN	NA
ACH-001533	LYMPH	LYMPH
ACH-000304	SKIN	NA
ACH-001395	BREAST	NA
ACH-000324	OVARY	OVARY
ACH-000093	PANCREAS	PANCREAS
ACH-000106	LYMPH	NA
ACH-000061	LYMPH	NA
ACH-001997	BILIARY_TRACT	NA
ACH-000609	BRAIN	BRAIN
ACH-000337	LUNG	NA
ACH-001498	LYMPH	NA
ACH-000412	BOWEL	BOWEL
ACH-000328	BRAIN	NA
ACH-000985	BOWEL	BOWEL
ACH-001605	BRAIN	BRAIN
ACH-002018	EYE	NA
ACH-000496	LUNG	NA
ACH-000358	LUNG	NA
ACH-000333	OVARY	OVARY
ACH-001848	BILIARY_TRACT	NA
ACH-000925	LUNG	NA
ACH-001307	THYROID	THYROID
ACH-001561	PLEURA	PLEURA
ACH-001394	BREAST	NA
ACH-000430	OVARY	OVARY
ACH-001551	SKIN	NA
ACH-001068	LYMPH	NA
ACH-001375	PANCREAS	PANCREAS
ACH-001977	PLEURA	PLEURA
ACH-000011	BLADDER	NA
ACH-000323	BRAIN	BRAIN
ACH-000893	LUNG	LUNG
ACH-001642	LYMPH	LYMPH
ACH-000251	LUNG	NA
ACH-000357	LYMPH	NA
ACH-001685	LYMPH	LYMPH
ACH-000652	PANCREAS	NA
ACH-000001	OVARY	NA
ACH-000961	UTERUS	UTERUS
ACH-000967	BOWEL	BOWEL
ACH-001277	SOFT_TISSUE	NA
ACH-001610	BRAIN	BRAIN
ACH-000797	NA	NA
ACH-000459	KIDNEY	KIDNEY
ACH-000968	SKIN	NA
ACH-000956	PROSTATE	PROSTATE
ACH-002019	CERVIX	CERVIX
ACH-000867	LUNG	NA
ACH-000364	BONE	BONE
ACH-000267	LYMPH	NA
ACH-000187	LUNG	LUNG
ACH-000469	BRAIN	BRAIN
ACH-000505	SOFT_TISSUE	SOFT_TISSUE
ACH-000040	BRAIN	BRAIN
ACH-001402	CERVIX	CERVIX
ACH-000391	BONE	NA
ACH-000939	UTERUS	UTERUS
ACH-000075	BRAIN	BRAIN
ACH-000163	HEAD_NECK	HEAD_NECK
ACH-000829	LYMPH	NA
ACH-000663	OVARY	NA
ACH-002066	PNS	PNS
ACH-000548	HEAD_NECK	HEAD_NECK
ACH-000667	LUNG	LUNG
ACH-000593	BLADDER	BLADDER
ACH-001692	HEAD_NECK	HEAD_NECK
ACH-000894	LUNG	NA
ACH-000621	BREAST	NA
ACH-000254	HEAD_NECK	NA
ACH-000855	STOMACH	STOMACH
ACH-000056	LYMPH	NA
ACH-000737	LUNG	NA
ACH-001396	BREAST	NA
ACH-000193	LYMPH	LYMPH
ACH-000831	UTERUS	NA
ACH-001518	UTERUS	UTERUS
ACH-001538	BILIARY_TRACT	BILIARY_TRACT
ACH-001020	BRAIN	NA
ACH-000233	LYMPH	NA
ACH-000359	BONE	BONE
ACH-000385	KIDNEY	NA
ACH-000421	BOWEL	BOWEL
ACH-001568	SKIN	NA
ACH-001332	HEAD_NECK	HEAD_NECK
ACH-000022	PANCREAS	NA
ACH-000248	BREAST	NA
ACH-000481	LUNG	LUNG
ACH-001376	PANCREAS	NA
ACH-002016	EYE	EYE
ACH-000943	BOWEL	BOWEL
ACH-002067	BONE	BONE
ACH-001696	HEAD_NECK	HEAD_NECK
ACH-001703	LYMPH	NA
ACH-000590	LUNG	LUNG
ACH-000579	SKIN	SKIN
ACH-002069	BONE	BONE
ACH-001163	KIDNEY	NA
ACH-000965	UTERUS	UTERUS
ACH-000229	NA	NA
ACH-000804	PNS	NA
ACH-000342	BOWEL	NA
ACH-000270	PANCREAS	PANCREAS
ACH-002511	SKIN	SKIN
ACH-000479	BRAIN	BRAIN
ACH-000526	NA	NA
ACH-001278	OVARY	NA
ACH-000757	LUNG	NA
ACH-000085	PANCREAS	PANCREAS
ACH-000092	PLEURA	NA
ACH-000453	LYMPH	LYMPH
ACH-002029	HEAD_NECK	HEAD_NECK
ACH-000350	BOWEL	NA
ACH-001511	HEAD_NECK	HEAD_NECK
ACH-001652	CERVIX	CERVIX
ACH-000709	KIDNEY	KIDNEY
ACH-001388	BREAST	BREAST
ACH-000547	BLADDER	BLADDER
ACH-000340	NA	NA
ACH-000384	BLADDER	BLADDER
ACH-000135	NA	NA
ACH-001562	PLEURA	PLEURA
ACH-000815	LYMPH	NA
ACH-000752	LUNG	NA
ACH-000556	CERVIX	NA
ACH-000120	PNS	NA
ACH-001016	BRAIN	NA
ACH-001578	TESTIS	TESTIS
ACH-000259	PNS	PNS
ACH-000566	BLADDER	BLADDER
ACH-001991	OVARY	OVARY
ACH-000345	PNS	NA
ACH-000883	BRAIN	BRAIN
ACH-000820	BOWEL	BOWEL
ACH-000774	LUNG	LUNG
ACH-000366	PNS	NA
ACH-000671	LIVER	NA
ACH-000721	BREAST	NA
ACH-001786	BOWEL	BOWEL
ACH-000794	HEAD_NECK	NA
ACH-000990	UTERUS	UTERUS
ACH-000856	BREAST	NA
ACH-001109	KIDNEY	NA
ACH-000653	LYMPH	LYMPH
ACH-000219	SKIN	SKIN
ACH-000776	BRAIN	BRAIN
ACH-000375	KIDNEY	KIDNEY
ACH-000433	KIDNEY	NA
ACH-000606	HEAD_NECK	HEAD_NECK
ACH-000679	STOMACH	STOMACH
ACH-002024	BOWEL	BOWEL
ACH-001239	SKIN	NA
ACH-000901	LUNG	LUNG
ACH-000411	KIDNEY	KIDNEY
ACH-000927	BREAST	BREAST
ACH-000583	LYMPH	NA
ACH-000159	KIDNEY	KIDNEY
ACH-000370	BRAIN	NA
ACH-000690	LUNG	NA
ACH-000466	STOMACH	NA
ACH-000662	LUNG	NA
ACH-001279	OVARY	NA
ACH-000878	LUNG	LUNG
ACH-001034	BONE	NA
ACH-000329	BRAIN	BRAIN
ACH-000584	OVARY	OVARY
ACH-000152	BRAIN	BRAIN
ACH-001097	LYMPH	NA
ACH-000422	LIVER	LIVER
ACH-000949	STOMACH	NA
ACH-000102	BRAIN	BRAIN
ACH-000819	BRAIN	BRAIN
ACH-001835	BILIARY_TRACT	NA
ACH-000415	HEAD_NECK	HEAD_NECK
ACH-000898	STOMACH	STOMACH
ACH-000312	PNS	NA
ACH-000480	LIVER	LIVER
ACH-000114	PANCREAS	NA
ACH-001516	CERVIX	CERVIX
ACH-001386	LUNG	NA
ACH-001075	LUNG	NA
ACH-000601	PANCREAS	PANCREAS
ACH-000684	KIDNEY	KIDNEY
ACH-000330	BREAST	NA
ACH-001164	SOFT_TISSUE	NA
ACH-000054	SOFT_TISSUE	NA
ACH-000255	STOMACH	NA
ACH-000401	SKIN	NA
ACH-001992	PLEURA	PLEURA
ACH-000361	LIVER	NA
ACH-001818	BONE	NA
ACH-001346	HEAD_NECK	HEAD_NECK
ACH-000473	BLADDER	BLADDER
ACH-000646	OVARY	OVARY
ACH-000046	KIDNEY	NA
ACH-000291	OVARY	NA
ACH-000530	LUNG	LUNG
ACH-000745	LYMPH	LYMPH
ACH-000356	STOMACH	NA
ACH-000467	BOWEL	NA
ACH-001836	BILIARY_TRACT	NA
ACH-000402	LYMPH	NA
ACH-000441	SKIN	NA
ACH-001460	BOWEL	BOWEL
ACH-000322	SKIN	NA
ACH-000365	LYMPH	NA
ACH-000226	LYMPH	NA
ACH-002039	PANCREAS	NA
ACH-000853	LUNG	NA
ACH-000676	BRAIN	NA
ACH-001067	BRAIN	NA
ACH-000285	LYMPH	LYMPH
ACH-000306	NA	NA
ACH-000354	PANCREAS	NA
ACH-001497	STOMACH	STOMACH
ACH-001649	PROSTATE	PROSTATE
ACH-001622	BRAIN	BRAIN
ACH-000094	PANCREAS	NA
ACH-000823	STOMACH	STOMACH
ACH-001558	PLEURA	PLEURA
ACH-001029	BONE	NA
ACH-000418	BONE	BONE
ACH-000699	BREAST	BREAST
ACH-000027	BRAIN	BRAIN
ACH-000308	OVARY	NA
ACH-001510	HEAD_NECK	HEAD_NECK
ACH-001274	SOFT_TISSUE	NA
ACH-001794	SOFT_TISSUE	SOFT_TISSUE
ACH-000524	OVARY	NA
ACH-000946	UTERUS	UTERUS
ACH-000346	LYMPH	NA
ACH-000669	LUNG	LUNG
ACH-001190	SKIN	NA
ACH-000896	BLADDER	BLADDER
ACH-000149	PNS	NA
ACH-000931	SKIN	SKIN
ACH-002462	NA	NA
ACH-001623	BRAIN	BRAIN
ACH-000941	UTERUS	UTERUS
ACH-001750	SOFT_TISSUE	NA
ACH-000978	UTERUS	UTERUS
ACH-002459	SKIN	NA
ACH-000778	HEAD_NECK	NA
ACH-000761	STOMACH	NA
ACH-002005	SKIN	NA
ACH-000915	SKIN	SKIN
ACH-000485	STOMACH	NA
ACH-000826	LUNG	LUNG
ACH-001548	PNS	NA
ACH-001619	BILIARY_TRACT	NA
ACH-001559	PLEURA	PLEURA
ACH-000625	LIVER	LIVER
ACH-001151	OVARY	NA
ACH-000297	LUNG	NA
ACH-000434	LUNG	NA
ACH-000661	SKIN	NA
ACH-000537	LIVER	NA
ACH-001059	BRAIN	NA
ACH-000088	NA	NA
ACH-000692	HEAD_NECK	HEAD_NECK
ACH-000380	LYMPH	LYMPH
ACH-000817	LYMPH	LYMPH
ACH-000090	PROSTATE	NA
ACH-000552	BOWEL	BOWEL
ACH-001653	STOMACH	STOMACH
ACH-000567	LYMPH	NA
ACH-001229	HEAD_NECK	HEAD_NECK
ACH-000872	LUNG	NA
ACH-000638	LUNG	NA
ACH-001716	PNS	NA
ACH-000414	LUNG	NA
ACH-000921	LUNG	NA
ACH-000911	STOMACH	NA
ACH-000574	OVARY	OVARY
ACH-001702	SOFT_TISSUE	NA
ACH-000618	HEAD_NECK	NA
ACH-000970	BOWEL	NA
ACH-001422	PROSTATE	PROSTATE
ACH-001086	CERVIX	NA
