## Supplementary Files Figures And Tables for "Multi-objective domain adaptation for pan-cancer transfer of pharmacogenomic drug response to patient tumours": Supplementary Table S3.csv

Category	Hyperparameter	Search space	Type	Description
Optimization	Main learning rate	1e-6–1e-4	Continuous	Learning rate for joint MODAE+ model training
Optimization	FAMO weight decay	5e-5–5e-3	Continuous	Weight decay used by the FAMO objective-weight optimizer
Architecture	Encoder layers	512-128; 128-32; 64-8	Categorical	Encoder architecture candidates
Architecture	Decoder layers	128-32; 128-512	Categorical	Decoder architecture candidates
Architecture	Survival head layers	8-16	Categorical	Survival prediction head architecture
Architecture	Drug-response head layers	32-128	Categorical	Shared drug-response prediction head architecture
Architecture	Drug-specific head layers	2-8	Categorical	Drug-specific branch size in the multi-channel drug-response head
Architecture	Domain critic layers	32-128; 16-64	Categorical	Domain critic architecture
Architecture	Cancer lineage classifier layers	32-128; 16-64	Categorical	Cancer lineage classifier architecture
Architecture	Deconfounder layers per batch	2-8	Categorical	Deconfounding module architecture
Regularization	Input dropout	0.0–0.5	Continuous	Dropout applied to model input
Regularization	Survival dropout	0.0–0.5	Continuous	Dropout applied to survival prediction head
Regularization	Cancer lineage classifier dropout	0.0–0.25	Continuous	Dropout applied to lineage classifier
Regularization	Domain critic dropout	0.0–0.25	Continuous	Dropout applied to domain critic
Regularization	Drug-response dropout	0.0–0.5	Continuous	Dropout applied to drug-response head
