## Supplementary Files Figures And Tables for "Multi-objective domain adaptation for pan-cancer transfer of pharmacogenomic drug response to patient tumours": Supplementary Table S5.csv

drug	drug_clean	pharmacological_class	included_in_drug_target_expression_analysis	included_in_survival_analysis	notes
Alisertib	alisertib	Cell-cycle / mitotic kinase inhibitors	yes	no
Alvocidib	alvocidib	Cell-cycle / mitotic kinase inhibitors	yes	no
At13387	at13387	Other / pleiotropic	yes	no
Axitinib	axitinib	Multi-RTK / kinase-targeted agents	yes	no
AZD6244	azd6244	MAPK pathway inhibitors	yes	no
AZD7762	azd7762	Cell-cycle / mitotic kinase inhibitors	yes	no
Barasertib	barasertib	Cell-cycle / mitotic kinase inhibitors	yes	no
Belinostat	belinostat	Epigenetic / chromatin regulators	yes	no
BI2536	bi2536	Cell-cycle / mitotic kinase inhibitors	yes	no
Bix01294	bix01294	Epigenetic / chromatin regulators	yes	no
Bleomycin	bleomycin	DNA damage / other cytotoxic agents	no	yes
BMS-754807	bms754807	PI3K-AKT-mTOR pathway	yes	no
Brivanib	brivanib	Multi-RTK / kinase-targeted agents	yes	no
Carboplatin	carboplatin	DNA damage / platinum agents	no	yes
CD437	cd437	Apoptosis / p53 / stress response	yes	no
Cerulenin	cerulenin	Other / pleiotropic	yes	no
Chir99021	chir99021	Other / pleiotropic	yes	no
Chlorambucil	chlorambucil	DNA damage / alkylating agents	yes	no
Ciclopirox	ciclopirox	Other / pleiotropic	yes	no
Cisplatin	cisplatin	DNA damage / platinum agents	no	yes
Clofarabine	clofarabine	Antimetabolites	yes	no
Curcumin	curcumin	Other / pleiotropic	yes	no
Cyclophosphamide	cyclophosphamide	DNA damage / alkylating agents	no	yes
Cytarabine	cytarabine	Antimetabolites	yes	no
Dabrafenib	dabrafenib	MAPK pathway inhibitors	yes	no
Dacarbazine	dacarbazine	DNA damage / alkylating agents	no	yes
Dasatinib	dasatinib	Multi-RTK / kinase-targeted agents	no	yes
Decitabine	decitabine	Antimetabolites	yes	no
Dexamethasone	dexamethasone	Corticosteroid / immune-modulatory	no	yes
Dinaciclib	dinaciclib	Cell-cycle / mitotic kinase inhibitors	yes	no
Docetaxel	docetaxel	Microtubule / mitotic spindle agents	yes	yes
Doxorubicin	doxorubicin	Topoisomerase / DNA damage agents	yes	yes
Erastin	erastin	Apoptosis / p53 / stress response	yes	no
Erlotinib	erlotinib	EGFR / targeted kinase inhibitors	no	yes
Etoposide	etoposide	Topoisomerase / DNA damage agents	yes	yes
Fluorouracil	fluorouracil	Antimetabolites	yes	yes
Fulvestrant	fulvestrant	Endocrine therapy	no	yes
Gemcitabine	gemcitabine	Antimetabolites	yes	yes
GSK1120212	gsk1120212	MAPK pathway inhibitors	yes	no
GSK461364	gsk461364	Cell-cycle / mitotic kinase inhibitors	yes	no
GSK525762A	gsk525762a	Epigenetic / chromatin regulators	yes	no
GSK-J4	gskj4	Epigenetic / chromatin regulators	yes	no
Ifosfamide	ifosfamide	DNA damage / alkylating agents	no	yes
KW-2449	kw2449	Multi-RTK / kinase-targeted agents	yes	no
Leptomycinb	leptomycinb	Other / pleiotropic	yes	no
Linifanib	linifanib	Multi-RTK / kinase-targeted agents	yes	no
Methotrexate	methotrexate	Antimetabolites	yes	yes
MK-1775	mk1775	Cell-cycle / mitotic kinase inhibitors	yes	no
MLN4924	mln4924	Other / pleiotropic	yes	no
Nutlin3	nutlin3	Apoptosis / p53 / stress response	yes	no
NVP-ADW742	nvpadw742	PI3K-AKT-mTOR pathway	yes	no
Olaparib	olaparib	PARP / DNA repair	yes	no
OSI-930	osi930	Multi-RTK / kinase-targeted agents	yes	no
Oxaliplatin	oxaliplatin	DNA damage / platinum agents	yes	yes
Paclitaxel	paclitaxel	Microtubule / mitotic spindle agents	yes	yes
Parthenolide	parthenolide	Apoptosis / p53 / stress response	yes	no
Pazopanib	pazopanib	Multi-RTK / kinase-targeted agents	no	yes
PF-3758309	pf3758309	Other / pleiotropic	yes	no
PHA-793887	pha793887	Cell-cycle / mitotic kinase inhibitors	yes	no
Phloretin	phloretin	Other / pleiotropic	yes	no
PI-103	pi103	PI3K-AKT-mTOR pathway	yes	no
Piperlongumine	piperlongumine	Apoptosis / p53 / stress response	yes	no
Procarbazine	procarbazine	DNA damage / alkylating agents	no	yes
PX-12	px12	Apoptosis / p53 / stress response	yes	no
Rapamycin	rapamycin	PI3K-AKT-mTOR pathway	yes	no
Ruxolitinib	ruxolitinib	JAK / inflammatory signalling	yes	no
SN-38	sn38	Topoisomerase / DNA damage agents	yes	no
Sorafenib	sorafenib	Multi-RTK / kinase-targeted agents	no	yes
Sotrastaurin	sotrastaurin	Other / pleiotropic	yes	no
Srt1720	srt1720	Other / pleiotropic	yes	no
Sunitinib	sunitinib	Multi-RTK / kinase-targeted agents	no	yes
Tacedinaline	tacedinaline	Epigenetic / chromatin regulators	yes	no
Tamoxifen	tamoxifen	Endocrine therapy	no	yes
Temozolomide	temozolomide	DNA damage / alkylating agents	no	yes
Temsirolimus	temsirolimus	PI3K-AKT-mTOR pathway	yes	yes
Teniposide	teniposide	Topoisomerase / DNA damage agents	yes	no
Tipifarnib	tipifarnib	Other / pleiotropic	yes	no
Tirbanibulin	tirbanibulin	Microtubule / mitotic spindle agents	yes	no
Tivantinib	tivantinib	Multi-RTK / kinase-targeted agents	yes	no
Topotecan	topotecan	Topoisomerase / DNA damage agents	yes	yes
Vemurafenib	vemurafenib	MAPK pathway inhibitors	yes	no
Vincristine	vincristine	Microtubule / mitotic spindle agents	yes	yes
Vorinostat	vorinostat	Epigenetic / chromatin regulators	yes	no
