## Supplementary Files Figures And Tables for "Multi-objective domain adaptation for pan-cancer transfer of pharmacogenomic drug response to patient tumours": Supplementary Table S6.csv

drug	cancer	survival	cox_coef	cox_coef_se	cox_coef_p	km_logrank_p	concordance	n	method
Carboplatin	BLCA	PFI	-0.9620906955103509	0.8504054837053671	0.2579154998459473	0.8940849972533723	0.5303030303030303	11	MODAE
Carboplatin	BRCA	PFI	0.4652181117085429	1.292517777690593	0.7188982157591085	0.6445231748190561	0.527027027027027	24	MODAE
Carboplatin	CESC	PFI	-4.78962377105722	9.228815289933744	0.6037706674379569	0.1732109856740777	0.6219512195121951	12	MODAE
Carboplatin	HNSC	PFI	-1.1075922012330408	0.5391725694751299	0.03995204849023646	4.456982653913729e-4	0.7276490066225165	47	MODAE
Carboplatin	LUAD	PFI	-3.2473489989516655	1003.0656692358383	0.9974169137841614	0.34618989265614863	0.5136842105263157	59	MODAE
Carboplatin	LUSC	PFI	-0.5460664851660618	0.4653089901898345	0.2405726315378058	0.06836836976829531	0.6376811594202898	42	MODAE
Carboplatin	OV	PFI	-0.2763669302945584	0.12734896436437088	0.029995142337329708	0.011087251231058397	0.5269635126777984	214	MODAE
Carboplatin	UCEC	PFI	-243.59645655442455	54709.52695130659	0.9964473973661325	NA	0.5052527254707632	137	MODAE
Carboplatin	UCS	PFI	-0.401671330484831	0.7546447424817408	0.5945421514888722	0.6667956241518349	0.5370967741935484	28	MODAE
Carboplatin	BLCA	OS	-0.4669517828716498	0.5034778293688323	0.3536916314702526	0.8918287443148027	0.47651006711409394	21	MODAE
Carboplatin	BRCA	OS	-249.218112287932	43327.9385573617	0.9954106704764578	0.17410565743659148	0.6831683168316831	29	MODAE
Carboplatin	CESC	OS	-14.100977568626696	9.913011607839708	0.1548893878801197	0.15151914147716058	0.6513157894736842	16	MODAE
Carboplatin	HNSC	OS	-0.7797158321315187	0.37029059573121653	0.03523161119398994	5.328732987557065e-6	0.7937443336355394	60	MODAE
Carboplatin	LUAD	OS	-3.2489869658395047	873.6055835425124	0.9970326305013839	0.28743231903613303	0.5168776371308017	76	MODAE
Carboplatin	LUSC	OS	-1.053143786682213	0.553095834370174	0.05689857229102334	0.0015984182610689077	0.6934032983508246	55	MODAE
Carboplatin	OV	OS	-0.29952380366178494	0.11597260969105799	0.009802723045509583	0.0018084554871931498	0.5357493340810319	232	MODAE
Carboplatin	UCEC	OS	-243.22467138828748	54492.07345919308	0.9964386643156474	NA	0.5052382140184585	150	MODAE
Carboplatin	UCS	OS	-53.44207762239934	19245.75173875697	0.9977844173398649	0.082592182426667	0.5691823899371069	31	MODAE
Etoposide	LUAD	PFI	-44.75646263576999	5951.098278145169	0.9939994010802605	0.2577916647900445	0.6857142857142857	12	MODAE
Etoposide	LUSC	PFI	-2.116321676902965	3.300322072618612	0.5213622081210351	0.03345384643470808	0.7142857142857143	9	MODAE
Etoposide	STAD	PFI	-1.801002104239632	0.8384494624970902	0.031712556094390526	0.025792453591816297	0.752808988764045	17	MODAE
Etoposide	TGCT	PFI	-32.6050963289276	28939.51443125304	0.9991010527311251	0.8636674858568305	0.6381578947368421	34	MODAE
Etoposide	GBM	OS	-0.32064772890764254	0.4585802449240632	0.48441557539889	NA	0.6666666666666666	5	MODAE
Etoposide	LGG	OS	-0.4847943399808889	0.4257419777837386	0.254826391847775	NA	0.5454545454545454	12	MODAE
Etoposide	LUAD	OS	-81.41549214941098	5416.2539700100815	0.9880068921571438	0.014154757902547712	0.9210526315789473	15	MODAE
Etoposide	LUSC	OS	-2.6414821364511827	1.3891347938283158	0.05723256546429547	0.009268112183440263	0.825	13	MODAE
Etoposide	OV	OS	0.4244835632095591	0.5528146726742339	0.44257112828196965	NA	0.4888888888888889	10	MODAE
Etoposide	STAD	OS	-1.4627616818216806	0.596666189134348	0.014223931917542352	0.06250281157190693	0.7279411764705882	20	MODAE
Etoposide	TGCT	OS	-9.724457287301037	105107.60387543333	0.9999261804661645	NA	1	52	MODAE
Paclitaxel	BLCA	PFI	-55.98535599809594	3340.297306171692	0.9866276095351019	0.12299885210214302	0.7777777777777778	7	MODAE
Paclitaxel	BRCA	PFI	-0.16394892077409953	0.17672244745405116	0.35355291393618365	0.46744689173309745	0.5356415478615071	204	MODAE
Paclitaxel	CESC	PFI	-0.5054412150973973	0.6606984684562734	0.4442653378212662	0.6241789760729906	0.5588235294117647	11	MODAE
Paclitaxel	HNSC	PFI	-0.47773515815057976	0.7887942983089836	0.5447456000969846	0.016561754167200078	0.6261980830670927	36	MODAE
Paclitaxel	LUAD	PFI	-0.7538587012574693	0.32568442373189127	0.02062986601739409	0.017064148143063677	0.668693009118541	31	MODAE
Paclitaxel	LUSC	PFI	-0.2721753145107455	0.40645188916584307	0.503089079037413	0.2849999829757128	0.6285714285714286	19	MODAE
Paclitaxel	OV	PFI	-0.24918726285381113	0.08131602419876965	0.0021808521435123986	0.0073774297704919745	0.5824388527186345	219	MODAE
Paclitaxel	UCEC	PFI	-0.7606032816908717	0.1755599541341689	1.4746465990292732e-5	4.469285620700933e-4	0.6955498502353444	132	MODAE
Paclitaxel	UCS	PFI	-1.2179725627182278	0.3384503568903198	3.1984359393454314e-4	1.6420638970306023e-4	0.7455830388692579	27	MODAE
Paclitaxel	BLCA	OS	-3.5606695874632917	2.026647761472611	0.07893047018348111	0.025165672917616105	0.8823529411764706	10	MODAE
Paclitaxel	BRCA	OS	-0.35924810082089975	0.2340633206754463	0.12482486276658425	0.45494584851932623	0.5561139028475712	210	MODAE
Paclitaxel	CESC	OS	0.09272266898265158	0.36339331294783045	0.798601157913052	0.8898499228326838	0.453125	14	MODAE
Paclitaxel	HNSC	OS	-0.21718731593413626	0.42767120598380853	0.6115675713413088	0.01580414445705512	0.7163120567375887	46	MODAE
Paclitaxel	LUAD	OS	-0.1465273327618589	0.19263818192033633	0.44687514183953847	0.7470380902520667	0.5256410256410257	44	MODAE
Paclitaxel	LUSC	OS	-0.2739131364459424	0.31403326348548355	0.3830761375145721	0.07578535444629836	0.6771653543307087	26	MODAE
Paclitaxel	OV	OS	-0.34923939950891414	0.08445433210609762	3.545753243543918e-5	1.8155282552909205e-4	0.6166904422253923	231	MODAE
Paclitaxel	UCEC	OS	-1.1442065585493297	0.18087923870574565	2.5191789460151383e-10	7.065646657068925e-7	0.7837985769020253	145	MODAE
Paclitaxel	UCS	OS	-1.2698152748801257	0.315064571404169	5.569778739765481e-5	2.9984612829494245e-6	0.8090614886731391	30	MODAE
Fluorouracil	BRCA	PFI	-1.5335863744757203	0.4560303442443924	7.712711517475348e-4	0.010718395358100468	0.7948717948717949	95	MODAE
Fluorouracil	CESC	PFI	-2.5719069387095943	2.4364890154768055	0.29116054299546207	0.7334780558624782	0.8	7	MODAE
Fluorouracil	COAD	PFI	-0.3914879799036774	0.19875272165501506	0.04887002585630439	0.13970384296896704	0.6421654929577465	108	MODAE
Fluorouracil	ESCA	PFI	-15.454935267615744	14.598091062652408	0.28973841704917647	0.32703566002966994	0.6666666666666666	8	MODAE
Fluorouracil	PAAD	PFI	-0.08997853268604342	0.2778950577913709	0.7461000465535584	0.4500786241743885	0.47058823529411764	25	MODAE
Fluorouracil	READ	PFI	-0.22167787943649098	0.3772507322249379	0.556791291411293	0.42013677550058026	0.48792270531400966	39	MODAE
Fluorouracil	STAD	PFI	-0.9891956564680054	0.21443280890392466	3.967459149641055e-6	6.777124431590121e-5	0.7177101967799642	105	MODAE
Fluorouracil	BRCA	OS	-1.3578743194729035	0.471729562706139	0.003995692043908304	0.011649858713220869	0.8850174216027875	95	MODAE
Fluorouracil	CESC	OS	-0.35308923553620464	0.7074785431192768	0.6177221859515171	0.9357741458363251	0.6666666666666666	7	MODAE
Fluorouracil	COAD	OS	-0.6332152972823689	0.25666302236738686	0.013620941429712045	0.00325694971729127	0.7721324095458044	117	MODAE
Fluorouracil	ESCA	OS	-19.18426385707708	1.167082828334882	1.0259037710129165e-60	0.6844516981487098	0.6818181818181819	11	MODAE
Fluorouracil	PAAD	OS	-0.30621887269523074	0.2609143985372515	0.2405403304153575	0.17677428508998852	0.5633802816901409	37	MODAE
Fluorouracil	READ	OS	-1.1925659407165539	0.723086345894725	0.09909195812374373	0.026474816150900974	0.8148148148148149	44	MODAE
Fluorouracil	STAD	OS	-1.3044674970374734	0.2181544939639076	2.2374358911984927e-9	6.393861415565993e-7	0.763201778765981	116	MODAE
Docetaxel	BRCA	PFI	-0.13049601122315768	0.32739867072233025	0.6901994389858208	0.3102386477264945	0.6940397350993377	168	MODAE
Docetaxel	HNSC	PFI	-15.761273435178872	23834.00291650215	0.9994723640900774	0.5924400901713178	0.5714285714285714	5	MODAE
Docetaxel	LUAD	PFI	-4.023034129364901	2.1370519446395364	0.05976601171733102	0.5495906587820178	0.6	12	MODAE
Docetaxel	LUSC	PFI	0.3751711408113876	0.43204846986463763	0.38520041201104205	0.6463654603257335	0.4634146341463415	22	MODAE
Docetaxel	OV	PFI	-0.3376902845656327	0.24972542444441498	0.17629653247397215	0.07460103679765659	0.679324894514768	34	MODAE
Docetaxel	SARC	PFI	0.053135103332783915	0.3697143279027336	0.8857220897981339	0.25102968251377356	0.48863636363636365	17	MODAE
Docetaxel	STAD	PFI	NA	0	NA	NA	NA	3	MODAE
Docetaxel	UCEC	PFI	0.6654034133495845	0.671106044753868	0.3214402051587711	0.18685170734252216	0.36363636363636365	8	MODAE
Docetaxel	BRCA	OS	-0.9814372268110655	0.44682988177002697	0.028060113004946565	0.08916017433107486	0.6875642343268242	174	MODAE
Docetaxel	HNSC	OS	-2.372540139975607	1.7748808223509438	0.18131010526140565	0.06109884454581561	0.7678571428571428	13	MODAE
Docetaxel	LUAD	OS	0.08940455718886464	0.4459228610316038	0.8410947777435922	0.5116240318568873	0.49230769230769234	21	MODAE
Docetaxel	LUSC	OS	0.34004767020595655	0.3176583852925755	0.2844022842299264	0.9756580475863018	0.4959677419354839	31	MODAE
Docetaxel	OV	OS	-0.30966209915527004	0.19178374607190177	0.10638823566225518	0.376173690015798	0.5714285714285714	60	MODAE
Docetaxel	SARC	OS	-0.35597998139529274	0.27580946271293794	0.19681689628516696	0.37793271240902054	0.584958217270195	37	MODAE
Docetaxel	STAD	OS	-5.526681056369327	9108.428820429954	0.9995158711448798	0.332201085001449	0.2727272727272727	6	MODAE
Docetaxel	UCEC	OS	NA	0	NA	NA	NA	8	MODAE
Doxorubicin	BLCA	PFI	-0.9283735336880087	0.8872513456360729	0.2954004629716369	0.4848304604103083	0.6041666666666666	12	MODAE
Doxorubicin	BRCA	PFI	-0.3303108767790764	0.16254294993522675	0.04213895789102734	0.014622689706287084	0.6126058041112454	311	MODAE
Doxorubicin	DLBC	PFI	-2.024090066531134	0.5770616301594307	4.522016764552019e-4	0.0019647061378337207	0.8195876288659794	33	MODAE
Doxorubicin	OV	PFI	-0.16120916126549545	0.37058891629499824	0.663556585412668	0.6239435430719563	0.5590551181102362	18	MODAE
Doxorubicin	SARC	PFI	0.44415413840554974	0.5071285105795886	0.3811269882526306	0.8191297077956395	0.4642857142857143	10	MODAE
Doxorubicin	UCEC	PFI	-0.23913428236313836	0.6436490294543724	0.7102435578475862	0.5478206119940656	0.5111111111111111	15	MODAE
Doxorubicin	BLCA	OS	-0.36543122280532314	0.6708292059267736	0.5859285342691055	0.9809041824305477	0.5844155844155844	15	MODAE
Doxorubicin	BRCA	OS	-0.8640753831766627	0.23595726418276985	2.5025434943402354e-4	0.029669619576700047	0.7102113572701808	313	MODAE
Doxorubicin	DLBC	OS	-3.1563465630831793	1.3144060264268576	0.016334784250483004	9.690577280616327e-5	0.9761904761904762	33	MODAE
Doxorubicin	OV	OS	-0.11524980807646665	0.10730270521506709	0.28279468600816515	0.6309188972251436	0.5335397316821465	84	MODAE
Doxorubicin	SARC	OS	-0.14358570978672147	0.30861285903909197	0.6417441367837526	0.3540762550525757	0.5798969072164948	39	MODAE
Doxorubicin	UCEC	OS	-0.47303708901601266	0.3294967688238357	0.15110623401247544	0.2097877909531911	0.6	33	MODAE
Vincristine	DLBC	PFI	-2.4771123041951966	0.6723756790440553	2.294946252685437e-4	9.84813094827374e-4	0.8202764976958525	34	MODAE
Vincristine	LGG	PFI	-0.17748004930200784	0.9263782386595698	0.8480673992912469	0.6660041784406985	0.4166666666666667	11	MODAE
Vincristine	DLBC	OS	-4.3999879122881875	2.1533864252647072	0.041023970328440726	4.082711024108461e-5	0.9854014598540146	34	MODAE
Vincristine	LGG	OS	-1.6165170078236486	1.1474681067870978	0.15890361063071595	0.1934145047843982	0.6470588235294118	15	MODAE
Dexamethasone	STAD	PFI	0	0	NA	NA	0.5	5	MODAE
Dexamethasone	STAD	OS	0	0	NA	NA	0.5	6	MODAE
Oxaliplatin	COAD	PFI	-0.7611781524011155	0.232785895051722	0.0010759930946038993	0.0725954494997474	0.736328125	92	MODAE
Oxaliplatin	OV	PFI	-72.37733651194173	96101.01706918194	0.9993990828020687	NA	1	4	MODAE
Oxaliplatin	PAAD	PFI	-443.1417664902172	43394.365788804585	0.9918521720044	0.2420833540293309	0.85	6	MODAE
Oxaliplatin	READ	PFI	-0.9580397628951982	0.43587711646378763	0.027952071648951554	0.12169593073275714	0.6962025316455696	30	MODAE
Oxaliplatin	STAD	PFI	-53.73340217113412	12290.335647350725	0.9965116562606557	0.1758940548406289	0.7857142857142857	17	MODAE
Oxaliplatin	COAD	OS	-2.273140069414444	0.4321923980288635	1.4440374079514451e-7	5.823816159598844e-5	0.946652719665272	101	MODAE
Oxaliplatin	OV	OS	28.52886805331118	13111.556468844181	0.9982639188985777	0.08326451666355056	0.25	7	MODAE
Oxaliplatin	PAAD	OS	-6.256305606368315	9.385151336074545	0.5050165230153925	0.028717972568500137	0.6984732824427481	21	MODAE
Oxaliplatin	READ	OS	-3.4391060144440733	1.3898578793971612	0.0133448974366229	8.730847315283826e-4	0.923728813559322	35	MODAE
Oxaliplatin	STAD	OS	-3.484368532851977	1.0688931306121192	0.0011149421994980236	0.19814564052168626	0.7213114754098361	24	MODAE
Gemcitabine	BLCA	PFI	-1.044425955425581	0.22918903285421166	5.187699919311294e-6	2.5567253535167685e-7	0.7570022710068129	65	MODAE
Gemcitabine	BRCA	PFI	NA	0	NA	NA	NA	2	MODAE
Gemcitabine	CESC	PFI	0	0	NA	1	NA	4	MODAE
Gemcitabine	CHOL	PFI	10.414019166796107	5249.233635560509	0.9984170680454939	0.4237071085488029	0.65	7	MODAE
Gemcitabine	KIRC	PFI	-71.16388560174279	124818.67803747283	0.9995450956265122	NA	0.6666666666666666	3	MODAE
Gemcitabine	LIHC	PFI	29.759548605216295	19215.36068164285	0.9987642867979591	0.22525290636065312	0	3	MODAE
Gemcitabine	LUAD	PFI	-1.3998795503387913	1.7607886130094557	0.42659612431615124	0.9631813304460634	0.6451612903225806	10	MODAE
Gemcitabine	LUSC	PFI	-0.7937344892835743	0.7393231520556466	0.28300372413083247	0.06658602991488485	0.7471264367816092	20	MODAE
Gemcitabine	MESO	PFI	0	15294.283225839416	1	NA	1	2	MODAE
Gemcitabine	OV	PFI	0.24369912588672793	0.275273525438876	0.3759958806696085	0.32973575919018067	0.4657142857142857	28	MODAE
Gemcitabine	PAAD	PFI	-0.24057233318599977	0.18834270166953748	0.20149223072565067	0.3373394302199776	0.5615696887686062	92	MODAE
Gemcitabine	SARC	PFI	-0.1736387756495203	0.4629228430173101	0.7075918527275453	0.03700202387903246	0.5875	16	MODAE
Gemcitabine	BLCA	OS	-1.571098128628208	0.24570706067797088	1.6139849339941932e-10	8.636930684028515e-11	0.8244432936302434	85	MODAE
Gemcitabine	BRCA	OS	-0.06826428137550931	0.6216906166418885	0.9125646083189117	0.9259183703373013	0.36363636363636365	9	MODAE
Gemcitabine	CESC	OS	-0.015622566317432326	1.478415751541271	0.9915688313828538	0.9218861842322925	0.5	6	MODAE
Gemcitabine	CHOL	OS	0.431745718136673	7290.355266535469	0.9999527480856696	0.5150822787096433	0.7777777777777778	9	MODAE
Gemcitabine	KIRC	OS	-1.051209901915278	1.0561053306601598	0.31955894995477	NA	0.5555555555555556	9	MODAE
Gemcitabine	LIHC	OS	4.856818514912495e-6	16220.552835273338	0.9999999997610944	0.017676725445842187	0.9	6	MODAE
Gemcitabine	LUAD	OS	-0.35309024876345624	0.29357249889623216	0.22907845099284294	0.921923227672435	0.45754716981132076	25	MODAE
Gemcitabine	LUSC	OS	-1.890300120480114	0.4887285772169144	1.0982561236725468e-4	4.023421657989163e-4	0.836021505376344	34	MODAE
Gemcitabine	MESO	OS	-309.7786118860862	1425.899308338123	0.8280124346699955	NA	0.6190476190476191	7	MODAE
Gemcitabine	OV	OS	0.13969169353259087	0.1404432568124449	0.31990718502647975	0.41759751656668687	0.460655737704918	76	MODAE
Gemcitabine	PAAD	OS	-0.2093011329810391	0.18068006668076397	0.24669780559171345	0.19523754604130075	0.5309795777085496	102	MODAE
Gemcitabine	SARC	OS	-0.6624818815923725	0.27875982836048346	0.017476206518542176	0.04308142608399091	0.7114228456913827	42	MODAE
Bleomycin	TGCT	PFI	-132.49615427559058	2351.614558074893	0.9550688571176561	0.8782545970409197	0.679144385026738	35	MODAE
Bleomycin	TGCT	OS	-12.195083894172582	184476.26305351997	0.9999472546278383	NA	1	51	MODAE
Methotrexate	BLCA	PFI	0.4682741645934075	0.641425636194329	0.46535830843682957	0.116407539574439	0.4	10	MODAE
Methotrexate	BRCA	PFI	0.40274593236324113	0.5804249143384561	0.4877567184513559	0.3109785148182002	0.38095238095238093	26	MODAE
Methotrexate	BLCA	OS	2.140506901868952	0.9843223613703511	0.029660142829443976	0.021479419144298854	0.1842105263157895	11	MODAE
Methotrexate	BRCA	OS	3.8322871356814656	2.571997628539687	0.13622314522247073	0.0766059083425872	0.11538461538461536	26	MODAE
Tamoxifen	BRCA	PFI	-0.8273325759146057	0.2756427240478165	0.0026868204467497955	0.023566334528338218	0.7319062181447502	229	MODAE
Tamoxifen	OV	PFI	-0.8541166311068026	1.1309662414243893	0.45012319319976596	0.10983086614128992	0.7142857142857143	6	MODAE
Tamoxifen	BRCA	OS	-1.6912988850350157	0.30414025355263424	2.68359908607552e-8	1.9732958176845325e-5	0.889589905362776	238	MODAE
Tamoxifen	LGG	OS	-0.22357591936882498	0.35908891206522053	0.5335343000702718	0.6366241945942662	0.6296296296296297	8	MODAE
Tamoxifen	OV	OS	-1.0080652188648598	0.45483937817685377	0.02667025506854118	0.07421622383975227	0.712962962962963	18	MODAE
Sunitinib	KIRC	PFI	-0.8311951468307501	0.4023996561271972	0.03886663617126006	0.07308775617518416	0.6728971962616822	16	MODAE
Sunitinib	KIRP	PFI	-8.941464690347594	105678.42763853856	0.9999324908897843	NA	0.5	4	MODAE
Sunitinib	KIRC	OS	-1.904063567626797	0.4837093144285714	8.272002762301943e-5	0.0010056183676428155	0.810483870967742	26	MODAE
Sunitinib	KIRP	OS	-1.5268634413286788	1.3206668196638114	0.2476277045432406	0.2525167976973832	0.7083333333333334	10	MODAE
Dacarbazine	SKCM	PFI	51.30861908139276	51937.9404504586	0.999211783370935	0.2206713619198467	0.8333333333333333	6	MODAE
Dacarbazine	SARC	OS	0.8415534048824838	0.6998357343204823	0.2291693491510476	0.5079169337191037	0.5263157894736842	8	MODAE
Dacarbazine	SKCM	OS	-0.7362718668946968	1.7698182653831598	0.6773986461477637	0.08326451666355056	0.75	10	MODAE
Erlotinib	GBM	PFI	0	23744.915326261456	1	NA	0	2	MODAE
Erlotinib	LUAD	PFI	1.2855781686875456	15733.363701707287	0.999934804597999	0.30175533482897227	0.5714285714285714	8	MODAE
Erlotinib	LUSC	PFI	0	22755.527954188707	1	0.8083651559145104	0.6666666666666666	3	MODAE
Erlotinib	GBM	OS	4.603238465433152	16157.898308148871	0.9997726899389058	NA	0	3	MODAE
Erlotinib	LUAD	OS	-1.7144045177311216	0.9781293145331893	0.07964697237282614	0.9321610335104547	0.5692307692307692	22	MODAE
Erlotinib	LUSC	OS	47.05504982136405	14157.854945934407	0.9973481555798989	0.06434388342190271	0.6666666666666666	7	MODAE
Topotecan	OV	PFI	0.06975697952433503	0.33586902915030825	0.8354702338098072	NA	0.5166666666666667	16	MODAE
Topotecan	OV	OS	-0.29299034174271993	0.1302288821736025	0.02446096002525403	0.24261433500218918	0.556283258288989	71	MODAE
Sorafenib	KIRC	PFI	0.17504463893003402	3.1123565645715843	0.9551491557663341	NA	0.6666666666666666	6	MODAE
Sorafenib	LIHC	PFI	11.758672717340666	41519.47381364206	0.9997740322207985	0.4795001221869534	0	3	MODAE
Sorafenib	KIRC	OS	-4.578470214925189	1.9166879750656738	0.016906238475482855	0.03619105366118866	0.8367346938775511	16	MODAE
Sorafenib	LIHC	OS	-2.0132668989795564	0.6679525462958299	0.0025775411884592374	0.001161013196980944	0.7706422018348624	27	MODAE
Dasatinib	MESO	PFI	1.8006070265933378	1.1510416160188257	0.11774047871260966	0.4096677598297461	0.5	8	MODAE
Dasatinib	MESO	OS	2.087460508729579	1.274037125685674	0.1013255033972742	0.267641927736629	0.2962962962962963	8	MODAE
Temsirolimus	KIRC	PFI	0	17986.485951695337	1	NA	1	2	MODAE
Temsirolimus	KIRP	PFI	0	16288.832003237694	1	NA	1	2	MODAE
Temsirolimus	KIRC	OS	-0.20634361515600547	0.4572748432767809	0.6518119895991098	0.26096771734285906	0.5909090909090909	8	MODAE
Temsirolimus	KIRP	OS	-2.2682992167785296	1.6137766004496277	0.15984757066183272	0.02460234995364172	0.8571428571428572	6	MODAE
Pazopanib	KIRC	PFI	-3.6041234140944463	95410.61024586562	0.9999698600143186	0.31731050786291415	1	2	MODAE
Pazopanib	KIRC	OS	-307.7487626127881	9721.635980775409	0.9747463305488714	0.139112926321954	0.8571428571428572	10	MODAE
Pazopanib	SARC	OS	-2.070174944202214	1.55504003063807	0.18310086204353843	0.014305878435429647	0.6428571428571428	7	MODAE
Fulvestrant	BRCA	PFI	-10.870704518215323	7941.52329436776	0.998907821047679	NA	0.5	4	MODAE
Fulvestrant	BRCA	OS	-99.34308574934637	6.888540386427215	3.7901434223439923e-47	0.7579362968293227	0.6739130434782609	8	MODAE
Cisplatin	BLCA	PFI	NA	NA	NA	NA	0.5	66	MODAE
Cisplatin	CESC	PFI	NA	NA	NA	NA	0.5	115	MODAE
Cisplatin	ESCA	PFI	NA	NA	NA	NA	0.5	15	MODAE
Cisplatin	HNSC	PFI	NA	NA	NA	NA	0.5	86	MODAE
Cisplatin	LUAD	PFI	NA	NA	NA	NA	0.5	74	MODAE
Cisplatin	LUSC	PFI	NA	NA	NA	NA	0.5	66	MODAE
Cisplatin	MESO	PFI	NA	NA	NA	NA	0.5	24	MODAE
Cisplatin	OV	PFI	NA	NA	NA	NA	0.5	53	MODAE
Cisplatin	SKCM	PFI	NA	NA	NA	NA	NA	2	MODAE
Cisplatin	STAD	PFI	NA	NA	NA	NA	0.5	43	MODAE
Cisplatin	TGCT	PFI	NA	NA	NA	NA	0.5	32	MODAE
Cisplatin	UCEC	PFI	NA	NA	NA	NA	0.5	18	MODAE
Cisplatin	UCS	PFI	NA	NA	NA	NA	0.5	4	MODAE
Cisplatin	BLCA	OS	NA	NA	NA	NA	0.5	76	MODAE
Cisplatin	CESC	OS	NA	NA	NA	NA	0.5	118	MODAE
Cisplatin	ESCA	OS	NA	NA	NA	NA	0.5	19	MODAE
Cisplatin	HNSC	OS	NA	NA	NA	NA	0.5	96	MODAE
Cisplatin	LUAD	OS	NA	NA	NA	NA	0.5	81	MODAE
Cisplatin	LUSC	OS	NA	NA	NA	NA	0.5	70	MODAE
Cisplatin	MESO	OS	NA	NA	NA	NA	0.5	28	MODAE
Cisplatin	OV	OS	NA	NA	NA	NA	0.5	77	MODAE
Cisplatin	SKCM	OS	NA	NA	NA	NA	0.5	3	MODAE
Cisplatin	STAD	OS	NA	NA	NA	NA	0.5	50	MODAE
Cisplatin	UCEC	OS	NA	NA	NA	NA	0.5	20	MODAE
Cisplatin	UCS	OS	NA	NA	NA	NA	0.5	6	MODAE
Carboplatin	MESO	PFI	NA	NA	NA	NA	0.5	10	MODAE
Carboplatin	SKCM	PFI	NA	NA	NA	NA	NA	2	MODAE
Carboplatin	MESO	OS	NA	NA	NA	NA	0.5	14	MODAE
Carboplatin	SKCM	OS	NA	NA	NA	NA	0.5	5	MODAE
Cyclophosphamide	BRCA	PFI	NA	NA	NA	NA	0.5	450	MODAE
Cyclophosphamide	DLBC	PFI	NA	NA	NA	NA	0.5	34	MODAE
Cyclophosphamide	OV	PFI	NA	NA	NA	NA	0.5	7	MODAE
Cyclophosphamide	BRCA	OS	NA	NA	NA	NA	0.5	451	MODAE
Cyclophosphamide	DLBC	OS	NA	NA	NA	NA	0.5	35	MODAE
Cyclophosphamide	OV	OS	NA	NA	NA	NA	0.5	15	MODAE
Temozolomide	GBM	PFI	NA	NA	NA	NA	0.5	86	MODAE
Temozolomide	LGG	PFI	NA	NA	NA	NA	0.5	212	MODAE
Temozolomide	GBM	OS	NA	NA	NA	NA	0.5	89	MODAE
Temozolomide	LGG	OS	NA	NA	NA	NA	0.5	254	MODAE
Temozolomide	SKCM	OS	NA	NA	NA	NA	0.5	3	MODAE
Dexamethasone	GBM	PFI	NA	NA	NA	NA	0.5	9	MODAE
Dexamethasone	GBM	OS	NA	NA	NA	NA	0.5	10	MODAE
Procarbazine	LGG	PFI	NA	NA	NA	NA	0.5	11	MODAE
Procarbazine	LGG	OS	NA	NA	NA	NA	0.5	22	MODAE
Ifosfamide	SARC	PFI	NA	NA	NA	NA	0.5	7	MODAE
Ifosfamide	UCS	PFI	NA	NA	NA	NA	0.5	5	MODAE
Ifosfamide	BLCA	OS	NA	NA	NA	NA	0.5	7	MODAE
Ifosfamide	SARC	OS	NA	NA	NA	NA	0.5	20	MODAE
Ifosfamide	UCS	OS	NA	NA	NA	NA	0.5	7	MODAE
Cisplatin	GBM	PFI	NA	NA	NA	NA	0.5	5	MODAE
Cisplatin	GBM	OS	NA	NA	NA	NA	0.5	5	MODAE
Cisplatin	TGCT	OS	NA	NA	NA	NA	0.5	51	MODAE
Carboplatin	GBM	OS	NA	NA	NA	NA	0.5	3	MODAE
Carboplatin	LGG	OS	NA	NA	NA	NA	0.5	7	MODAE
Procarbazine	GBM	OS	NA	NA	NA	NA	0.5	2	MODAE
Ifosfamide	BLCA	PFI	NA	NA	NA	NA	0.5	2	MODAE
Cisplatin	BLCA	PFI	-2.651800091754967	2.48010174006173	0.284965878823371	0.007021260794035656	0.5390021082220661	66	CODE-AE
Cisplatin	CESC	PFI	-5.9513570069856545	2.5539844298258894	0.019794290466915387	0.22870114233179858	0.6601252609603341	115	CODE-AE
Cisplatin	ESCA	PFI	-5.582934433885031	9.439517229984062	0.5542237749946806	NA	0.5957446808510638	14	CODE-AE
Cisplatin	GBM	PFI	-3.2840830373138563	12.05182088682054	0.7852400251962264	NA	0.6	5	CODE-AE
Cisplatin	HNSC	PFI	-1.1790788375554757	5.904718627760028	0.8417275950414735	NA	0.5921268452706396	86	CODE-AE
Cisplatin	LUAD	PFI	-2.653385413587814	1.6944225887643125	0.11735972051216276	0.012329539720522949	0.5910049191848208	74	CODE-AE
Cisplatin	LUSC	PFI	-1.578621870735312	4.845437133715297	0.7445790434879144	0.2172110573792975	0.5390295358649789	66	CODE-AE
Cisplatin	MESO	PFI	3.643017136099544	4.035862627291736	0.36670566461220133	0.5245288587716912	0.40096618357487923	24	CODE-AE
Cisplatin	OV	PFI	-0.5079619885220478	2.229616539172702	0.8197824298424027	0.5763470852141228	0.48947368421052634	51	CODE-AE
Cisplatin	SKCM	PFI	0	0	NA	NA	NA	2	CODE-AE
Cisplatin	STAD	PFI	-0.08037912911272561	3.928530513512202	0.983676137541319	0.03207270513910389	0.5773480662983426	42	CODE-AE
Cisplatin	TGCT	PFI	-4745.010380950932	182816.04521774838	0.9792931442026678	NA	0.6864406779661016	32	CODE-AE
Cisplatin	UCEC	PFI	3339.2273485732007	328420.3423620188	0.9918876156626575	NA	0.25	6	CODE-AE
Cisplatin	UCS	PFI	-9.26778662383271	10.293037092420828	0.3679107272219851	NA	0.6666666666666666	4	CODE-AE
Cisplatin	BLCA	OS	-1.9604262124846934	2.4687880626498764	0.4271462691808295	0.11446670432136824	0.5327653997378768	76	CODE-AE
Cisplatin	CESC	OS	-4.2234255553384825	2.691302992268622	0.11658118767579122	0.8844147956818182	0.6222030981067126	118	CODE-AE
Cisplatin	ESCA	OS	1.3970128192307862	13.9907480277836	0.9204613335786285	NA	0.6333333333333333	17	CODE-AE
Cisplatin	GBM	OS	1.7331714532102145	12.587366082029446	0.890484354448264	NA	0.5	5	CODE-AE
Cisplatin	HNSC	OS	6.909081946603027	5.714598611833282	0.22665395620201792	NA	0.5226700251889169	96	CODE-AE
Cisplatin	LUAD	OS	0.20036380586870883	2.127742079088236	0.9249762305745218	0.36593279476706764	0.48475836431226765	81	CODE-AE
Cisplatin	LUSC	OS	-2.233652711640938	4.929240183261087	0.6504454775815514	0.15199788486570123	0.5466666666666666	70	CODE-AE
Cisplatin	MESO	OS	2.3055919359818744	3.087363673249442	0.4551943183788278	0.5862888870753191	0.45507246376811594	28	CODE-AE
Cisplatin	OV	OS	-3.833692212549266	2.347273006299498	0.10241565995331924	0.5793029710642893	0.5407362703681352	75	CODE-AE
Cisplatin	SKCM	OS	26.743897878854696	220129.26840940566	0.9999030635802548	NA	1	3	CODE-AE
Cisplatin	STAD	OS	-4.766405618780679	4.540633660991364	0.29384568548319556	0.04281615975963052	0.6436170212765957	49	CODE-AE
Cisplatin	TGCT	OS	-78.08529068470007	1615631.0062222711	0.9999614373284501	NA	1	51	CODE-AE
Cisplatin	UCEC	OS	3339.2273485732007	328420.3423620188	0.9918876156626575	NA	0.25	6	CODE-AE
Cisplatin	UCS	OS	1.3041635706256645	6.400966163730254	0.8385529311138575	NA	0.4666666666666667	6	CODE-AE
Paclitaxel	BLCA	PFI	116.36069333790415	177.4977151577294	0.5121062135226101	0.6025159158628807	0.4444444444444444	7	CODE-AE
Paclitaxel	BRCA	PFI	1.7038480452066291	2.374253781332935	0.4729822586829497	0.23408603157743987	0.49846625766871167	203	CODE-AE
Paclitaxel	CESC	PFI	-5.4426116700422185	8.559945027358806	0.5248916618771063	0.8193389418528217	0.47058823529411764	11	CODE-AE
Paclitaxel	HNSC	PFI	0.10131225418161717	5.889770522377683	0.9862759513417618	0.7093813122752424	0.549520766773163	36	CODE-AE
Paclitaxel	LUAD	PFI	1.155127191045978	3.632443447904544	0.7504828121972844	0.5719711000433211	0.5319148936170213	31	CODE-AE
Paclitaxel	LUSC	PFI	-0.03350041876571071	10.122984597957412	0.9973595318785712	0.34689149501021677	0.5857142857142857	19	CODE-AE
Paclitaxel	OV	PFI	-0.7375882293505296	0.8909169400196709	0.4077283461888637	0.39952881245965477	0.5363576907069386	217	CODE-AE
Paclitaxel	UCEC	PFI	1.9886960787547385	2.383839869475743	0.40414539892919965	0.4221021470203701	0.43573667711598746	49	CODE-AE
Paclitaxel	UCS	PFI	0.11836295343159914	2.3422774597811618	0.9596974328255163	0.8155469280989098	0.5512367491166078	27	CODE-AE
Paclitaxel	BLCA	OS	-7.5068323571811675	10.3428442927298	0.4679616258595168	0.682437965534694	0.6470588235294118	10	CODE-AE
Paclitaxel	BRCA	OS	0.4309180447288419	3.2531474097227515	0.8946189670667002	0.8515125417326138	0.49348465741908365	209	CODE-AE
Paclitaxel	CESC	OS	-4.781917044565282	4.887387973500701	0.3278667513580354	0.5549265955575559	0.421875	14	CODE-AE
Paclitaxel	HNSC	OS	7.1789096517997075	4.088609224219618	0.0791171512804601	0.973528838820391	0.43439716312056736	46	CODE-AE
Paclitaxel	LUAD	OS	-1.7277454807383412	3.099076063311203	0.5771835282256779	0.4916687619731012	0.5879120879120879	44	CODE-AE
Paclitaxel	LUSC	OS	-8.517428040166221	8.839486998203771	0.33526362156047707	0.3800982971273791	0.6456692913385826	26	CODE-AE
Paclitaxel	OV	OS	-0.8997931646399964	0.9638989340444442	0.35056534539196266	0.5677261350219395	0.5027023131800822	229	CODE-AE
Paclitaxel	UCEC	OS	-0.3173389323315311	2.561842312021732	0.9014171169927417	0.5186125966246287	0.5214285714285715	54	CODE-AE
Paclitaxel	UCS	OS	0.506335288360576	2.2955615121952846	0.8254261477154108	0.8171332584922893	0.4854368932038835	30	CODE-AE
Fluorouracil	BRCA	PFI	-8.708141861511589	6.826353291390972	0.2020738680949381	0.18620720467598476	0.5658119658119658	95	CODE-AE
Fluorouracil	CESC	PFI	-13332.039539933667	95710.79916724122	0.8892170096623194	0.06864746014247626	0.8	7	CODE-AE
Fluorouracil	COAD	PFI	-4.7147165418339805	5.944097998999135	0.4276752229755272	0.522123085203552	0.5166666666666667	72	CODE-AE
Fluorouracil	ESCA	PFI	3448.4656039583315	6.815755744873886	0	0.1983090192771589	0.4666666666666667	8	CODE-AE
Fluorouracil	PAAD	PFI	5.292441682615067	3.550118583468661	0.13601956759096945	0.030062654163634166	0.4019607843137255	25	CODE-AE
Fluorouracil	READ	PFI	5.546480387704014	8.770630201197994	0.5271304612218418	0.5939280856950812	0.5568181818181818	22	CODE-AE
Fluorouracil	STAD	PFI	-4.824100884033206	2.4108463533586417	0.045392509198826855	0.11846657178494206	0.596422182468694	105	CODE-AE
Fluorouracil	BRCA	OS	-12.279411691284693	8.859309805439914	0.16573283110519166	0.2709323572899457	0.5853658536585366	95	CODE-AE
Fluorouracil	CESC	OS	-169.87364675463132	124.23179978871194	0.17150227291016132	0.4547072373027367	0.5833333333333334	7	CODE-AE
Fluorouracil	COAD	OS	4.455817428064477	7.3426515339732745	0.5439568491647233	0.23609847416748958	0.3879310344827586	78	CODE-AE
Fluorouracil	ESCA	OS	3316.559389895318	30.061836037925694	0	0.6282203740834129	0.5714285714285714	10	CODE-AE
Fluorouracil	PAAD	OS	-2.0064325141763564	3.867696703439979	0.6039233955466428	0.968649654826606	0.4732394366197183	37	CODE-AE
Fluorouracil	READ	OS	1.0192612920254018	13.125189637771951	0.9381009943179456	0.548033474975359	0.48	27	CODE-AE
Fluorouracil	STAD	OS	-3.5939574018342504	2.2755168817837097	0.11424372905995701	0.04770633306484653	0.5872707059477488	116	CODE-AE
Doxorubicin	BLCA	PFI	15.959913237468255	22.541023302308062	0.4789213242147762	0.3679509510614805	0.3958333333333333	12	CODE-AE
Doxorubicin	BRCA	PFI	15.400257477139345	10.578282407683593	0.14543761807709887	0.2267668480713928	0.43666666666666665	310	CODE-AE
Doxorubicin	DLBC	PFI	25.748948735323136	12.664179200553432	0.042031207979866696	0.18105135082947052	0.29411764705882354	32	CODE-AE
Doxorubicin	OV	PFI	4.834894624279225	14.085339450759541	0.7314049526324816	0.9073177873953083	0.4409448818897638	18	CODE-AE
Doxorubicin	SARC	PFI	-144.57660920831236	95.19792485684641	0.12883929443940156	0.37649735165102965	0.75	10	CODE-AE
Doxorubicin	UCEC	PFI	NA	0	NA	NA	NA	2	CODE-AE
Doxorubicin	BLCA	OS	56.91967052610305	29.65800595161264	0.0549589187545977	0.9598538998348528	0.2987012987012987	15	CODE-AE
Doxorubicin	BRCA	OS	11.981226417663473	12.379922719954806	0.3331467973745149	0.5205100871978374	0.40148034711587544	312	CODE-AE
Doxorubicin	DLBC	OS	15.607363083345442	15.662519900843696	0.3190177472116152	0.7841215683983976	0.3770491803278688	32	CODE-AE
Doxorubicin	OV	OS	11.209759831785538	7.803172231916087	0.1508417907604504	0.4586784929695523	0.4671482628138975	84	CODE-AE
Doxorubicin	SARC	OS	-9.693637827578929	8.580809469823924	0.2586076987757531	0.1877636912026335	0.6090425531914894	38	CODE-AE
Doxorubicin	UCEC	OS	-39.84584501782029	38.045947256221176	0.2949573041209977	NA	0.7142857142857143	8	CODE-AE
Temozolomide	GBM	PFI	-3.1665640002451023	2.6718261088456994	0.2359508526814488	NA	0.596683133380381	84	CODE-AE
Temozolomide	LGG	PFI	-12.754025535977549	3.4023627602569984	1.7783933363199424e-4	NA	0.6737444250533255	208	CODE-AE
Temozolomide	GBM	OS	-4.822955035751925	2.477751162298425	0.051594107456566965	NA	0.5537223340040242	87	CODE-AE
Temozolomide	LGG	OS	-13.168137898500062	3.4818043243114314	1.5558163139792528e-4	NA	0.6792111280487805	248	CODE-AE
Temozolomide	SKCM	OS	-7.2336028253665	191491.98364284934	0.9999698599392927	NA	1	3	CODE-AE
Gemcitabine	BLCA	PFI	-2.320557336603592	1.8600478771877857	0.21218514167929806	0.5639471687874449	0.5760787282361847	65	CODE-AE
Gemcitabine	BRCA	PFI	NA	0	NA	NA	NA	2	CODE-AE
Gemcitabine	CESC	PFI	0	0	NA	1	NA	4	CODE-AE
Gemcitabine	CHOL	PFI	-383.9573208341657	57788.02013008882	0.994698704617602	0.23060524232291052	0.8	7	CODE-AE
Gemcitabine	KIRC	PFI	154.28080400562078	278886.9123236396	0.9995586086695857	NA	0.33333333333333337	3	CODE-AE
Gemcitabine	LIHC	PFI	-225.55907991447094	578399.3259568333	0.9996888480072944	NA	1	3	CODE-AE
Gemcitabine	LUAD	PFI	-38.62245460048249	9.225110326878502	2.8308207259848692e-5	0.35117616279357067	0.5161290322580645	10	CODE-AE
Gemcitabine	LUSC	PFI	-4.920476264490058	5.041785995043732	0.32909462695122843	0.46787076736257227	0.5172413793103449	20	CODE-AE
Gemcitabine	MESO	PFI	0	213609.44755497848	1	NA	0	2	CODE-AE
Gemcitabine	OV	PFI	-0.003814632688183043	2.206400140042406	0.9986205425953695	0.5589981759903534	0.5942857142857143	28	CODE-AE
Gemcitabine	PAAD	PFI	-1.41743670105787	1.1980665881359926	0.23676815492356967	0.1322496223621408	0.5568335588633289	92	CODE-AE
Gemcitabine	SARC	PFI	-2.962338183936244	4.631727006264844	0.5224487455802715	0.9809041824305477	0.55	16	CODE-AE
Gemcitabine	BLCA	OS	-0.13768117045716968	1.5140636425797283	0.9275443479866625	0.8521602992439989	0.5111341273951321	85	CODE-AE
Gemcitabine	BRCA	OS	-3.9406250033527703	4.94296972868559	0.42532436783211436	0.6667574664815356	0.5	9	CODE-AE
Gemcitabine	CESC	OS	14.498604944045795	24.72598765095234	0.5576261509096381	0.38832322897892485	0.5	6	CODE-AE
Gemcitabine	CHOL	OS	-6.770554394506822	58909.76610061544	0.9999082983830162	0.21915264589271075	0.3888888888888889	9	CODE-AE
Gemcitabine	KIRC	OS	0.9668883503881202	4.148065831831131	0.8156885836195653	NA	0.5277777777777778	9	CODE-AE
Gemcitabine	LIHC	OS	-3.724531465797674e-5	244202.31780312725	0.999999999878308	NA	0.2	6	CODE-AE
Gemcitabine	LUAD	OS	-1.2938409197479135	2.9955791317871014	0.6658018920560937	0.7660826027757128	0.5094339622641509	25	CODE-AE
Gemcitabine	LUSC	OS	-1.7050977972254724	2.011330543690402	0.39657933866131456	0.868778408779342	0.5053763440860215	34	CODE-AE
Gemcitabine	MESO	OS	-1.3200123085948856	11.070270339161146	0.9050856986622726	NA	0.19047619047619047	7	CODE-AE
Gemcitabine	OV	OS	-0.8727936331307062	1.3563356819238164	0.5199037216272865	0.5231172096207163	0.5319672131147541	76	CODE-AE
Gemcitabine	PAAD	OS	-1.5644312116933228	1.2617049964950373	0.21499972226689923	0.1757841358034532	0.6026306680512288	102	CODE-AE
Gemcitabine	SARC	OS	1.416842149614453	2.040126212576031	0.4873765382505516	0.2052148634552234	0.4077868852459016	41	CODE-AE
Tamoxifen	BRCA	PFI	-0.603956710381457	2.7976686563804245	0.8290824014841507	0.7300069260605967	0.464322120285423	229	CODE-AE
Tamoxifen	OV	PFI	13.6112189470157	13.199400289280854	0.3024471341268553	0.04935440213619944	0.2857142857142857	6	CODE-AE
Tamoxifen	BRCA	OS	-2.97740809616856	2.853127748549662	0.2966893152731987	0.6469192883814642	0.5358269490761605	238	CODE-AE
Tamoxifen	LGG	OS	-7.636591209427438	12.464160561009166	0.5400853326128313	0.5825607331031458	0.6296296296296297	8	CODE-AE
Tamoxifen	OV	OS	-3.8576265751318735	2.981584895651068	0.195728482738944	0.8142817972804285	0.5648148148148148	18	CODE-AE
Sunitinib	KIRC	PFI	3.7633292026211738	6.880911939744421	0.5844316134168466	0.9645238001921209	0.4838709677419355	15	CODE-AE
Sunitinib	KIRP	PFI	-32.12724696839262	383506.4424780897	0.9999331593124186	0.4795001221869535	1	4	CODE-AE
Sunitinib	KIRC	OS	0.275197533948743	6.909271719649565	0.9682285154225674	0.48968723280604703	0.5663716814159292	25	CODE-AE
Sunitinib	KIRP	OS	-801.3643305059306	261586.9263824661	0.9975557064887575	0.45631293647239207	0.75	10	CODE-AE
Sorafenib	KIRC	PFI	-142.66798866458294	116.86397006492464	0.22216028253586925	NA	0.8	5	CODE-AE
Sorafenib	LIHC	PFI	-66.24350794491323	270018.1327879585	0.999804255102549	0.4795001221869535	1	3	CODE-AE
Sorafenib	KIRC	OS	-5.280816667330058	10.506806535627824	0.6152391239878032	NA	0.7142857142857143	15	CODE-AE
Sorafenib	LIHC	OS	9.861775866519222	4.269989915973773	0.02091281239047203	0.1692798437604586	0.3165137614678899	27	CODE-AE
