## Supplementary Files Figures And Tables for "Multi-objective domain adaptation for pan-cancer transfer of pharmacogenomic drug response to patient tumours": Supplementary Tablse S8.csv

test	accession	previous_test_within_GSE	source_subgroup	drugs	endpoint	n_R	n_NR	platform	tier	note	source_regimen_short	response_contrast	endpoint_short	figure_label	evaluated_MODAE_drugs
GSE164458 · Test 1	GSE164458	Test 1	GSE164458_C	paclitaxel|doxorubicin	pCR	40	83	RNA-seq	primary	combination response; source treatment arms separate	Pac → AC	pCR vs residual disease	pCR	GSE164458 · Test 1 | Pac → AC | pCR	doxorubicin|paclitaxel
GSE164458 · Test 2	GSE164458	Test 2	GSE164458_B	paclitaxel|doxorubicin|carboplatin	pCR	69	53	RNA-seq	primary	combination response; source treatment arms separate	Pac/Carbo → AC	pCR vs residual disease	pCR	GSE164458 · Test 2 | Pac/Carbo → AC | pCR	paclitaxel|doxorubicin
GSE164458 · Test 3	GSE164458	Test 3	GSE164458_A	paclitaxel|doxorubicin|carboplatin|veliparib	pCR	127	110	RNA-seq	primary	combination response; source treatment arms separate	Pac/Carbo/Veli → AC	pCR vs residual disease	pCR	GSE164458 · Test 3 | Pac/Carbo/Veli → AC | pCR	paclitaxel|doxorubicin
GSE319641 · Test 1	GSE319641	Test 1	GSE319641_CT/A	paclitaxel|carboplatin|atezolizumab	pCR	63	56	RNA-seq	primary	nab-paclitaxel mapped to paclitaxel active ingredient; anthracycline AFTER surgery excluded	nab-Pac/Carbo + Atezo	pCR vs residual disease	pCR	GSE319641 · Test 1 | nab-Pac/Carbo + Atezo | pCR	paclitaxel
GSE319641 · Test 2	GSE319641	Test 2	GSE319641_CT	paclitaxel|carboplatin	pCR	58	64	RNA-seq	primary	nab-paclitaxel mapped to paclitaxel active ingredient; anthracycline AFTER surgery excluded	nab-Pac/Carbo	pCR vs residual disease	pCR	GSE319641 · Test 2 | nab-Pac/Carbo | pCR	paclitaxel
GSE207248	GSE207248	Test 1	GSE207248_THP	paclitaxel|trastuzumab|pertuzumab	pCR	9	13	RNA-seq	primary	combination response; source treatment arms separate	Pac + H + Pert	pCR vs residual disease	pCR	GSE207248 | Pac + H + Pert | pCR	paclitaxel
GSE123845	GSE123845	Test 1	GSE123845_AC_baseline	doxorubicin|paclitaxel	pCR	34	62	RNA-seq	primary	AC+taxane with/without trastuzumab; pooled as previous reproduction	AC + taxane (±H)	pCR vs residual disease	pCR	GSE123845 | AC + taxane (±H) | pCR	paclitaxel|doxorubicin
GSE41998 · Test 1	GSE41998	Test 1	GSE41998_AC_Paclitaxel	doxorubicin|paclitaxel	pCR_vs_RD	34	83	Microarray	primary	combination_response	AC → Pac	pCR vs residual disease	pCR	GSE41998 · Test 1 | AC → Pac | pCR	doxorubicin|paclitaxel
GSE41998 · Test 2	GSE41998	Test 2	GSE41998_AC_Ixabepilone	doxorubicin|ixabepilone	pCR_vs_RD	33	95	Microarray	primary	combination_response	AC → Ixa	pCR vs residual disease	pCR	GSE41998 · Test 2 | AC → Ixa | pCR	doxorubicin
GSE41998 · Test 3	GSE41998	Test 3	GSE41998_AC_response	doxorubicin	AC_clinical_CR_PR_vs_SD_PD	193	67	Microarray	primary	combination_response	AC phase	clinical CR/PR vs SD/PD	CR/PR	GSE41998 · Test 3 | AC phase | CR/PR	doxorubicin
GSE32646	GSE32646	Test 1	GSE32646_P_FEC	paclitaxel|fluorouracil	pCR_vs_RD	27	88	Microarray	primary	combination_response	Pac → FEC	pCR vs residual disease	pCR	GSE32646 | Pac → FEC | pCR	paclitaxel
GSE20194	GSE20194	Test 1	GSE20194_TFAC	paclitaxel|doxorubicin|fluorouracil	pCR_vs_RD	45	165	Microarray	exploratory	possible overlap with previous MDACC cohorts	Pac + FAC	pCR vs residual disease	pCR	GSE20194 | Pac + FAC | pCR †	paclitaxel|doxorubicin
GSE23988	GSE23988	Test 1	GSE23988_FAC_TX	doxorubicin|docetaxel|fluorouracil	pCR_vs_RD	20	41	Microarray	exploratory	possible overlap with GSE25065 US Oncology patients	FAC → Doc/Cape	pCR vs residual disease	pCR	GSE23988 | FAC → Doc/Cape | pCR †	doxorubicin
GSE22226	GSE22226	Test 1	GSE22226_AC_taxane_GPL1708	doxorubicin	pCR_vs_RD	27	80	Microarray	primary	taxane type not identified; platform separate; check overlap	AC + taxane (unspecified)	pCR vs residual disease	pCR	GSE22226 | AC + taxane (unspecified) | pCR	doxorubicin
GSE25055	GSE25055	Test 1	GSE25055_all_paclitaxel	paclitaxel|doxorubicin	pCR_vs_RD	57	249	Microarray	exploratory	mixed_taxane_anthracycline_patient_drug_unverified	Taxane/anthracycline	pCR vs residual disease	pCR	GSE25055 | Taxane/anthracycline | pCR †	paclitaxel|doxorubicin
GSE25066	GSE25066	Test 1	GSE25066_documented_Taxol	paclitaxel	pCR_vs_RD	19	73	Microarray	primary	regimen_component	Pac-containing subset	pCR vs residual disease	pCR	GSE25066 | Pac-containing subset | pCR	paclitaxel
GSE20271 · Test 1	GSE20271	Test 1	GSE20271_T_FAC	paclitaxel|doxorubicin|fluorouracil	pCR_vs_RD	8	35	Microarray	primary	regimen_component	Pac + FAC	pCR vs residual disease	pCR	GSE20271 · Test 1 | Pac + FAC | pCR	doxorubicin|paclitaxel
GSE20271 · Test 2	GSE20271	Test 2	GSE20271_FAC	doxorubicin|fluorouracil	pCR_vs_RD	5	44	Microarray	primary	FAC only; TFAC analysed separately	FAC	pCR vs residual disease	pCR	GSE20271 · Test 2 | FAC | pCR	doxorubicin
GSE194040 · Test 1	GSE194040	Test 1	GSE194040_Paclitaxel_Ganitumab_TNBC	doxorubicin|paclitaxel	pCR	16	31	Microarray	primary	I-SPY2; Paclitaxel + Ganitumab ; TNBC ; all arms followed by AC; target BRCA not subtype matched; depositor ComBat-adjusted	Pac + Ganitumab → AC / TNBC	pCR vs residual disease	pCR	GSE194040 · Test 1 | Pac + Ganitumab → AC / TNBC | pCR	paclitaxel|doxorubicin
GSE194040 · Test 2	GSE194040	Test 2	GSE194040_Paclitaxel_Ganitumab_HR_positive_HER2_negative	doxorubicin|paclitaxel	pCR	8	50	Microarray	primary	I-SPY2; Paclitaxel + Ganitumab ; HR_positive_HER2_negative ; all arms followed by AC; target BRCA not subtype matched; depositor ComBat-adjusted	Pac + Ganitumab → AC / HR+/HER2−	pCR vs residual disease	pCR	GSE194040 · Test 2 | Pac + Ganitumab → AC / HR+/HER2− | pCR	doxorubicin|paclitaxel
GSE194040 · Test 3	GSE194040	Test 3	GSE194040_Paclitaxel_Ganetespib_TNBC	doxorubicin|paclitaxel	pCR	19	26	Microarray	primary	I-SPY2; Paclitaxel + Ganetespib ; TNBC ; all arms followed by AC; target BRCA not subtype matched; depositor ComBat-adjusted	Pac + Ganetespib → AC / TNBC	pCR vs residual disease	pCR	GSE194040 · Test 3 | Pac + Ganetespib → AC / TNBC | pCR	doxorubicin|paclitaxel
GSE194040 · Test 4	GSE194040	Test 4	GSE194040_Paclitaxel_Ganetespib_HR_positive_HER2_negative	doxorubicin|paclitaxel	pCR	7	41	Microarray	primary	I-SPY2; Paclitaxel + Ganetespib ; HR_positive_HER2_negative ; all arms followed by AC; target BRCA not subtype matched; depositor ComBat-adjusted	Pac + Ganetespib → AC / HR+/HER2−	pCR vs residual disease	pCR	GSE194040 · Test 4 | Pac + Ganetespib → AC / HR+/HER2− | pCR	doxorubicin|paclitaxel
GSE194040 · Test 5	GSE194040	Test 5	GSE194040_Paclitaxel_MK_2206_TNBC	doxorubicin|paclitaxel	pCR	13	19	Microarray	primary	I-SPY2; Paclitaxel + MK-2206 ; TNBC ; all arms followed by AC; target BRCA not subtype matched; depositor ComBat-adjusted	Pac + MK-2206 → AC / TNBC	pCR vs residual disease	pCR	GSE194040 · Test 5 | Pac + MK-2206 → AC / TNBC | pCR	doxorubicin|paclitaxel
GSE194040 · Test 6	GSE194040	Test 6	GSE194040_Paclitaxel_MK_2206_HR_positive_HER2_negative	doxorubicin|paclitaxel	pCR	5	23	Microarray	primary	I-SPY2; Paclitaxel + MK-2206 ; HR_positive_HER2_negative ; all arms followed by AC; target BRCA not subtype matched; depositor ComBat-adjusted	Pac + MK-2206 → AC / HR+/HER2−	pCR vs residual disease	pCR	GSE194040 · Test 6 | Pac + MK-2206 → AC / HR+/HER2− | pCR	doxorubicin|paclitaxel
GSE194040 · Test 7	GSE194040	Test 7	GSE194040_Paclitaxel_Pembrolizumab_TNBC	doxorubicin|paclitaxel|pembrolizumab	pCR	19	10	Microarray	primary	I-SPY2; Paclitaxel + Pembrolizumab ; TNBC ; all arms followed by AC; target BRCA not subtype matched; depositor ComBat-adjusted	Pac + Pembrolizumab → AC / TNBC	pCR vs residual disease	pCR	GSE194040 · Test 7 | Pac + Pembrolizumab → AC / TNBC | pCR	doxorubicin|paclitaxel
GSE194040 · Test 8	GSE194040	Test 8	GSE194040_Paclitaxel_Pembrolizumab_HR_positive_HER2_negative	doxorubicin|paclitaxel|pembrolizumab	pCR	12	28	Microarray	primary	I-SPY2; Paclitaxel + Pembrolizumab ; HR_positive_HER2_negative ; all arms followed by AC; target BRCA not subtype matched; depositor ComBat-adjusted	Pac + Pembrolizumab → AC / HR+/HER2−	pCR vs residual disease	pCR	GSE194040 · Test 8 | Pac + Pembrolizumab → AC / HR+/HER2− | pCR	paclitaxel|doxorubicin
GSE194040 · Test 9	GSE194040	Test 9	GSE194040_Paclitaxel_TNBC	doxorubicin|paclitaxel	pCR	17	68	Microarray	primary	I-SPY2; Paclitaxel ; TNBC ; all arms followed by AC; target BRCA not subtype matched; depositor ComBat-adjusted	Pac → AC / TNBC	pCR vs residual disease	pCR	GSE194040 · Test 9 | Pac → AC / TNBC | pCR	doxorubicin|paclitaxel
GSE194040 · Test 10	GSE194040	Test 10	GSE194040_Paclitaxel_HR_positive_HER2_negative	doxorubicin|paclitaxel	pCR	14	80	Microarray	primary	I-SPY2; Paclitaxel ; HR_positive_HER2_negative ; all arms followed by AC; target BRCA not subtype matched; depositor ComBat-adjusted	Pac → AC / HR+/HER2−	pCR vs residual disease	pCR	GSE194040 · Test 10 | Pac → AC / HR+/HER2− | pCR	paclitaxel|doxorubicin
GSE194040 · Test 11	GSE194040	Test 11	GSE194040_Paclitaxel_AMG_386_TNBC	doxorubicin|paclitaxel	pCR	23	29	Microarray	primary	I-SPY2; Paclitaxel + AMG 386 ; TNBC ; all arms followed by AC; target BRCA not subtype matched; depositor ComBat-adjusted	Pac + AMG 386 → AC / TNBC	pCR vs residual disease	pCR	GSE194040 · Test 11 | Pac + AMG 386 → AC / TNBC | pCR	paclitaxel|doxorubicin
GSE194040 · Test 12	GSE194040	Test 12	GSE194040_Paclitaxel_AMG_386_HR_positive_HER2_negative	doxorubicin|paclitaxel	pCR	10	52	Microarray	primary	I-SPY2; Paclitaxel + AMG 386 ; HR_positive_HER2_negative ; all arms followed by AC; target BRCA not subtype matched; depositor ComBat-adjusted	Pac + AMG 386 → AC / HR+/HER2−	pCR vs residual disease	pCR	GSE194040 · Test 12 | Pac + AMG 386 → AC / HR+/HER2− | pCR	doxorubicin|paclitaxel
GSE194040 · Test 13	GSE194040	Test 13	GSE194040_Paclitaxel_MK_2206_Trastuzumab_HER2_positive	doxorubicin|paclitaxel|trastuzumab	pCR	17	17	Microarray	primary	I-SPY2; Paclitaxel + MK-2206 + Trastuzumab ; HER2_positive ; all arms followed by AC; target BRCA not subtype matched; depositor ComBat-adjusted	Pac + MK-2206 + H → AC / HER2+	pCR vs residual disease	pCR	GSE194040 · Test 13 | Pac + MK-2206 + H → AC / HER2+ | pCR	doxorubicin|paclitaxel
GSE194040 · Test 14	GSE194040	Test 14	GSE194040_Paclitaxel_Neratinib_TNBC	doxorubicin|paclitaxel|neratinib	pCR	13	19	Microarray	primary	I-SPY2; Paclitaxel + Neratinib ; TNBC ; all arms followed by AC; target BRCA not subtype matched; depositor ComBat-adjusted	Pac + Neratinib → AC / TNBC	pCR vs residual disease	pCR	GSE194040 · Test 14 | Pac + Neratinib → AC / TNBC | pCR	doxorubicin|paclitaxel
GSE194040 · Test 15	GSE194040	Test 15	GSE194040_Paclitaxel_Neratinib_HR_positive_HER2_negative	doxorubicin|paclitaxel|neratinib	pCR	3	14	Microarray	primary	I-SPY2; Paclitaxel + Neratinib ; HR_positive_HER2_negative ; all arms followed by AC; target BRCA not subtype matched; depositor ComBat-adjusted	Pac + Neratinib → AC / HR+/HER2−	pCR vs residual disease	pCR	GSE194040 · Test 15 | Pac + Neratinib → AC / HR+/HER2− | pCR	doxorubicin|paclitaxel
GSE194040 · Test 16	GSE194040	Test 16	GSE194040_Paclitaxel_Neratinib_HER2_positive	doxorubicin|paclitaxel|neratinib	pCR	26	39	Microarray	primary	I-SPY2; Paclitaxel + Neratinib ; HER2_positive ; all arms followed by AC; target BRCA not subtype matched; depositor ComBat-adjusted	Pac + Neratinib → AC / HER2+	pCR vs residual disease	pCR	GSE194040 · Test 16 | Pac + Neratinib → AC / HER2+ | pCR	doxorubicin|paclitaxel
GSE194040 · Test 17	GSE194040	Test 17	GSE194040_Paclitaxel_ABT_888_Carboplatin_TNBC	doxorubicin|paclitaxel|carboplatin|veliparib	pCR	22	17	Microarray	primary	I-SPY2; Paclitaxel + ABT 888 + Carboplatin ; TNBC ; all arms followed by AC; target BRCA not subtype matched; depositor ComBat-adjusted	Pac + Veli + Carbo → AC / TNBC	pCR vs residual disease	pCR	GSE194040 · Test 17 | Pac + Veli + Carbo → AC / TNBC | pCR	doxorubicin|paclitaxel
GSE194040 · Test 18	GSE194040	Test 18	GSE194040_Paclitaxel_ABT_888_Carboplatin_HR_positive_HER2_negative	doxorubicin|paclitaxel|carboplatin|veliparib	pCR	5	27	Microarray	primary	I-SPY2; Paclitaxel + ABT 888 + Carboplatin ; HR_positive_HER2_negative ; all arms followed by AC; target BRCA not subtype matched; depositor ComBat-adjusted	Pac + Veli + Carbo → AC / HR+/HER2−	pCR vs residual disease	pCR	GSE194040 · Test 18 | Pac + Veli + Carbo → AC / HR+/HER2− | pCR	doxorubicin|paclitaxel
GSE194040 · Test 19	GSE194040	Test 19	GSE194040_Paclitaxel_Trastuzumab_HER2_positive	doxorubicin|paclitaxel|trastuzumab	pCR	8	23	Microarray	primary	I-SPY2; Paclitaxel + Trastuzumab ; HER2_positive ; all arms followed by AC; target BRCA not subtype matched; depositor ComBat-adjusted	Pac + H → AC / HER2+	pCR vs residual disease	pCR	GSE194040 · Test 19 | Pac + H → AC / HER2+ | pCR	doxorubicin|paclitaxel
GSE194040 · Test 20	GSE194040	Test 20	GSE194040_T_DM1_Pertuzumab_HER2_positive	doxorubicin|pertuzumab	pCR	30	22	Microarray	primary	I-SPY2; T-DM1 + Pertuzumab ; HER2_positive ; all arms followed by AC; target BRCA not subtype matched; depositor ComBat-adjusted	T-DM1 + Pert → AC / HER2+	pCR vs residual disease	pCR	GSE194040 · Test 20 | T-DM1 + Pert → AC / HER2+ | pCR	doxorubicin
GSE194040 · Test 21	GSE194040	Test 21	GSE194040_Paclitaxel_Pertuzumab_Trastuzumab_HER2_positive	doxorubicin|paclitaxel|trastuzumab|pertuzumab	pCR	26	18	Microarray	primary	I-SPY2; Paclitaxel + Pertuzumab + Trastuzumab ; HER2_positive ; all arms followed by AC; target BRCA not subtype matched; depositor ComBat-adjusted	Pac + Pert + H → AC / HER2+	pCR vs residual disease	pCR	GSE194040 · Test 21 | Pac + Pert + H → AC / HER2+ | pCR	doxorubicin|paclitaxel
GSE194040 · Test 22	GSE194040	Test 22	GSE194040_Paclitaxel_AMG_386_Trastuzumab_HER2_positive	doxorubicin|paclitaxel|trastuzumab	pCR	6	13	Microarray	primary	I-SPY2; Paclitaxel + AMG 386 + Trastuzumab ; HER2_positive ; all arms followed by AC; target BRCA not subtype matched; depositor ComBat-adjusted	Pac + AMG 386 + H → AC / HER2+	pCR vs residual disease	pCR	GSE194040 · Test 22 | Pac + AMG 386 + H → AC / HER2+ | pCR	doxorubicin|paclitaxel
