## Supplementary Files Figures And Tables for "Multi-objective domain adaptation for pan-cancer transfer of pharmacogenomic drug response to patient tumours": Supplementary Tablse S9.csv

accession	filename	url	md5	format	transform	scale	mapping	TPM_reason
GSE164458	GSE164458_BrighTNess_RNAseq_log2_Processed_ASTOR.txt.gz	https://ftp.ncbi.nlm.nih.gov/geo/series/GSE164nnn/GSE164458/suppl/GSE164458_BrighTNess_RNAseq_log2_Processed_ASTOR.txt.gz	eabfb2848e0f3c85c16b182568f39da9	tsv	as_supplied_log	depositor log-normalized expression	symbol	Depositor log-normalized values; original TPM unconfirmed
GSE319641	GSE319641_NeoTRIP_baseline_D1C2_TPM_ComBat_all_samples.txt.gz	https://ftp.ncbi.nlm.nih.gov/geo/series/GSE319nnn/GSE319641/suppl/GSE319641_NeoTRIP_baseline_D1C2_TPM_ComBat_all_samples.txt.gz	d2a335e07f74a2298a6239b5f7a6f17f	tsv	adjusted_TPM	ComBat-adjusted log2(TPM+1)	symbol	Already batch-adjusted; not unadjusted TPM
GSE207248	GSE207248_counts.tpm.csv.gz	https://ftp.ncbi.nlm.nih.gov/geo/series/GSE207nnn/GSE207248/suppl/GSE207248_counts.tpm.csv.gz	33dfae9375f66dab9239b231109f725a	csv	TPM	log2(TPM+1)	ensembl	Depositor TPM available; replaces prior counts/CPM analysis
GSE123845	GSE123845_exp_tpm_matrix.csv.gz	https://ftp.ncbi.nlm.nih.gov/geo/series/GSE123nnn/GSE123845/suppl/GSE123845_exp_tpm_matrix.csv.gz	6c9d09d20a0a3db977b51afb62fb7441	csv	TPM	log2(TPM+1)	symbol	Depositor TPM available
GSE41998	GSE41998_series_matrix.txt.gz	https://ftp.ncbi.nlm.nih.gov/geo/series/GSE41nnn/GSE41998/matrix/GSE41998_series_matrix.txt.gz	eddb84199c7a2aa8eae5a54f3b070b8c	series	as_supplied_log	depositor log-normalized expression	platform	Not TPM; keep documented platform scale
GSE32646	GSE32646_series_matrix.txt.gz	https://ftp.ncbi.nlm.nih.gov/geo/series/GSE32nnn/GSE32646/matrix/GSE32646_series_matrix.txt.gz	a89df39b714f0b60de07a162cc178135	series	as_supplied_log	depositor log-normalized expression	platform	Not TPM; keep documented platform scale
GSE20194	GSE20194_series_matrix.txt.gz	https://ftp.ncbi.nlm.nih.gov/geo/series/GSE20nnn/GSE20194/matrix/GSE20194_series_matrix.txt.gz	1f43fd165c8b417368f21ac90821a028	series	as_supplied_log	depositor log-normalized expression	platform	Not TPM; keep documented platform scale
GSE23988	GSE23988_series_matrix.txt.gz	https://ftp.ncbi.nlm.nih.gov/geo/series/GSE23nnn/GSE23988/matrix/GSE23988_series_matrix.txt.gz	995e23995691c04274cb06f3990248c2	series	as_supplied_log	depositor log-normalized expression	platform	Not TPM; keep documented platform scale
GSE22226	GSE22226-GPL1708_series_matrix.txt.gz	https://ftp.ncbi.nlm.nih.gov/geo/series/GSE22nnn/GSE22226/matrix/GSE22226-GPL1708_series_matrix.txt.gz	6db859913fec1996345eef9a427ecbe5	series	as_supplied_log	depositor log-normalized expression	platform	Not TPM; keep documented platform scale
GSE25055	GSE25055_series_matrix.txt.gz	https://ftp.ncbi.nlm.nih.gov/geo/series/GSE25nnn/GSE25055/matrix/GSE25055_series_matrix.txt.gz	a8d86c06f8d92b943f313c6b1353db14	series	as_supplied_log	depositor log-normalized expression	platform	Not TPM; keep documented platform scale
GSE25066	GSE25066_series_matrix.txt.gz	https://ftp.ncbi.nlm.nih.gov/geo/series/GSE25nnn/GSE25066/matrix/GSE25066_series_matrix.txt.gz	bb8ba628105514111aa818db5a3e3ac6	series	as_supplied_log	depositor log-normalized expression	platform	Not TPM; keep documented platform scale
GSE20271	GSE20271_series_matrix.txt.gz	https://ftp.ncbi.nlm.nih.gov/geo/series/GSE20nnn/GSE20271/matrix/GSE20271_series_matrix.txt.gz	a3554fd9b44e71b94140ac1aff7964d4	series	linear_array	log2(normalized array intensity+1)	platform	Not TPM; keep documented platform scale
GSE194040	GSE194040_ISPY2ResID_AgilentGeneExp_990_FrshFrzn_meanCol_geneLevel_n988.txt.gz	https://ftp.ncbi.nlm.nih.gov/geo/series/GSE194nnn/GSE194040/suppl/GSE194040_ISPY2ResID_AgilentGeneExp_990_FrshFrzn_meanCol_geneLevel_n988.txt.gz	5a280b9b336ff6d93f72fb4ebcf7a4f9	tsv	as_supplied_log	ComBat-adjusted log-normalized microarray expression	symbol	Microarray; TPM not applicable
